# A rapid, genetically-tractable human iPSC-derived model for studying tissue-resident macrophage biology in Alzheimer’s and other diseases

**DOI:** 10.64898/2026.10.08.757653

**Authors:** Hyo Lee, Grace B. Peppler, Michael Sewell, Alexandra Münch, Anna Podleśny-Drabiniok, Jeanne J. Kim, Joshua Orrick, Edoardo Marcora, Alison M. Goate

## Abstract

Large-scale genetic and preclinical studies strongly implicate myeloid cells, particularly brain-resident macrophages, in the pathogenesis of Alzheimer’s disease (AD). Efferocytic clearance of apoptotic cells and other cholesterol-rich cellular debris is a core macrophage function and represents an active area of AD research. However, human tissue-resident macrophages remain difficult to model *in vitro* as they acquire their transcriptional and functional identities in response to signals from their host tissue microenvironment. Many existing differentiation protocols mimic human brain macrophage developmental trajectories, but these protocols rely either on multi-step cytokine cocktails and lengthy differentiation or transduction of multiple transcription factors, both of which introduce variability and complicate genetic manipulation. To address these limitations, we developed a simplified protocol that generates high-purity (>90% CD45+CD11b+) human iPSC-derived macrophage-like cells (iMacs) from cryopreservable erythro-myeloid progenitor (EMP)-like intermediates in 19 days, including a final 7-day maturation step driven by macrophage colony-stimulating factor (M-CSF) alone. Transcriptomic profiling reveals that iMacs show enrichment for phagocytic and lysosomal programs, processes integral to efferocytosis. At both the transcriptional and protein level, iMacs have higher expression of scavenger receptors such as *CD36*, *CD163* and *MRC1*, and of AD risk genes such as *TREM2* and *APOE*. Functionally, iMacs show enhanced phagocytic uptake of diverse substrates relative to iPSC-derived microglia, including carboxylated latex beads, zymosan, amyloid-β 1-42, and amyloid-β 1-40, and exhibit expanded lysosomal mass. Robust TREM2 expression and signaling make iMacs a sensitive platform for interrogating TREM2 biology, with markedly higher phosphorylation of SYK and PLCγ2 in response to TREM2 engagement compared to iPSC-derived microglia. iMacs also tolerate lipid-mediated siRNA transfection with high survival and knockdown efficiency, enabling rapid genetic perturbation of AD risk genes. Together, these features make iMacs a practical, scalable, and genetically tractable human macrophage model for studying the regulation and cell biology of core macrophage functions that are known to play critical roles in AD, aging, and other disorders.
