## Supplementary Table 3 for "A rapid, genetically-tractable human iPSC-derived model for studying tissue-resident macrophage biology in Alzheimer’s and other diseases"

### Sheet: DAM
ID	display	category	cell_type	context	setSize	NES	pvalue	p.adjust	core_enrichment
GS28	Dolan et al., Cluster 2 up	DAM	Microglia	human iMGL + phago substrates	294	2.8562	8.26646e-38	1.65329e-36	FABP3/LGMN/LGALS3/VAT1/RNASE1/FNIP2/SNX24/PLIN2/SLC38A6/BLVRB/DAB2/OTOA/CD36/LIPA/GYPC/TRDN/IQGAP2/TCEAL9/TLR4/RAP2B/HOMER3/RAB1A/HSD17B4/HEXB/ATP1B1/SELENOP/PLA2G7/LY96/ATP6V1C1/CTSB/TSPAN4/IGF1/NPL/ABCC5/MPP1/SIGLEC1/CD28/MITF/CD63/CSTB/RGL1/FOLR2/GNPDA1/SPP1/PEBP1/BRI3/SNX6/GNS/ASAH1/CD84/GOLIM4/SCARB2/AMDHD2/GLMP/TMEM123/MRC1/HSD17B14/TIMP2/TNFRSF14/PDK4/MARCKS/TREM2/NFE2L2/NCEH1/ADAM9/BMP2K/…
GS30	Dolan et al., Cluster 8 up	DAM	Microglia	human iMGL + phago substrates	240	2.73939	6.2102e-29	6.90022e-28	FABP3/LGMN/LGALS3/VAT1/FNIP2/SLC17A5/LPL/PLIN2/MYO1E/TFRC/ATF3/ACP5/SMS/LIPA/GYPC/TIMP3/IQGAP2/TCEAL9/RAP2B/RAB1A/CYSTM1/HSD17B4/ARID5B/HEXB/ATP1B1/PLA2G7/LY96/CTSB/NPL/SERPINI1/ABCC5/CDS2/MPP1/ASAP1/FABP5/MITF/CD63/CSTB/MGST3/GNPDA1/SPART/SPP1/BRI3/CD9/GNS/ASAH1/CD84/GOLIM4/MCOLN1/PTCRA/RTN4/AMDHD2/GLMP/HSD17B14/TIMP2/TNFRSF14/DBI/TREM2/DENND2D/NFE2L2/ADAM9/RRAGC/RAB13/CD68/GLUL/GNB4/SGK1/RNF13/…
GS14	Gazestani et al., GPNMB_EYA2	DAM	Microglia	human live AD microglia	293	2.72944	1.26199e-31	1.57749e-30	LGMN/LGALS3/FNIP2/SNX24/SORBS3/MFHAS1/LPL/TTC7B/MYO1E/SLC38A6/ASTN2/DAB2/IGF1R/MTSS1/SMS/LIPA/NRP2/DIP2C/STARD13/GYPC/IQGAP2/SPIRE1/NAALADL2/RAP2B/SAMD4A/PRKCE/NPAS3/NEK6/ARID5B/PLA2G7/ATP6V1C1/RASGEF1B/NPL/ABCC5/ASAP1/SIGLEC1/DENND4C/TNFSF13B/FRMD4B/MITF/ENOSF1/IFI44/KIF1B/CD9/MGLL/ASAH1/MX2/HS2ST1/HGF/SCARB2/TNPO1/ATG7/SCARB1/HSD17B14/TIMP2/MX1/HRH1/DENND2D/NCEH1/IFI44L/XAF1/GPD2/NR3C2/TEX2/WWP…
GS20	Sun et al., MG4	DAM	Microglia	human post-mortem AD microglia	173	2.49378	9.61143e-17	4.80571e-16	LGMN/FNIP2/SNX24/TTC7B/MYO1E/MTSS1/SMS/LIPA/NRP2/DIP2C/STARD13/GYPC/IQGAP2/SPIRE1/NAALADL2/SAMD4A/PRKCE/ARID5B/PLA2G7/NPL/ABCC5/ASAP1/DENND4C/FRMD4B/MITF/SPP1/MGLL/ASAH1/RABEP1/CD84/SCARB2/SMAD3/KLF6/ATG7/TREM2/GPD2/GTF2IRD1/SLC1A3/SNX29/GNB4/SGK1/GGA1/TMEM117/RNF13/PPARG/MAN1A1/ZC3H12C/SDCBP/CREG1/PDGFC/FMNL2/CHSY3/ARHGEF10L/FNDC3B/PIK3IP1/MGAT1/HPCAL1/SPATS2L/PDGFB/GPNMB/TMEM144/KLHL6/PTPRG/CD8…
GS11	Gerrits et al., AD1 up	DAM	Microglia	human post-mortem AD microglia	987	2.46148	3.08683e-51	1.02894e-49	FABP3/LGMN/LGALS3/VAT1/FNIP2/SLC17A5/SNX24/SORBS3/NECAB2/MFHAS1/LPL/PLIN2/TTC7B/MYO1E/SLC38A6/TRIM47/BLVRB/ASTN2/DAB2/CPNE8/RASA1/IGF1R/OTOA/MTSS1/TFRC/ATF3/EMP1/ACP5/SMS/LIPA/LILRA6/TUBB6/MATK/NRP2/DGKI/STARD13/PI4K2A/GYPC/KIF13A/IQGAP2/SPIRE1/INF2/SPHK1/IFIH1/PRR5L/NAALADL2/OPTN/SHOX2/RAP2B/SAMD4A/RAB1A/PRKCE/PNPLA7/CYSTM1/LGALS9/NEK6/ARID5B/USP2/HEXB/ATP1B1/LRRC39/RAB7B/TPCN2/LPCAT1/INPP5A/PLA…
GS85	Mancuso et al., xMGL DAM	DAM	Microglia	human xMGL AD model	410	2.30455	5.56685e-22	4.28219e-21	FABP3/LGMN/LGALS3/VAT1/RNASE1/FNIP2/SNX24/LPL/PLIN2/MYO1E/BLVRB/CD36/SMS/ACAA2/LIPA/PI4K2A/GYPC/IQGAP2/SPIRE1/RAP2B/SAMD4A/S100A13/CYSTM1/LGALS9/NEK6/ARID5B/USP2/HEXB/ATP1B1/LRRC39/PLA2G7/LY96/RASGEF1B/CTSB/GAS6/HPSE/NPL/ABCC5/CDS2/MPP1/ASAP1/FABP5/DENND4C/MPDZ/NAGLU/PEPD/MITF/GPR137B/CD63/CSTB/S100A1/CCRL2/MGST3/GNPDA1/SPP1/CFD/PEBP1/BRI3/CD9/SFXN3/MGLL/CAST/ASAH1/GOLIM4/PTCRA/RTN4/SCARB2/AMDHD2…
GS13	Gazestani et al., LPL_CD83	DAM	Microglia	human live AD microglia	154	2.29902	1.73353e-11	6.66741e-11	FNIP2/SNX24/LPL/MYO1E/LIPA/STARD13/GYPC/SPIRE1/SAMD4A/PRKCE/LGALS9/ARID5B/LRRC39/PLA2G7/RASGEF1B/NPL/DGKH/ASAP1/DENND4C/FRMD4B/MITF/CD63/SPP1/CD9/MGLL/ASAH1/CD84/PTCRA/SMAD3/KLF6/ATG7/TREM2/GPD2/GNB4/GGA1/TMEM117/PPARG/TWSG1/ZC3H12C/CTSD/CHSY3/ARHGEF10L/RGCC/FNDC3B/MORC1/HPCAL1/VEGFB/GPNMB/TMEM144/PTPRG/CD83/RASSF3/KCNJ5/P2RX4/ATP6V0A1/SUSD1/FARP1/DLGAP4/PPM1H/EEPD1/ADARB1/RNF19A/WIPF3/ADAMTS17/C…
GS72	Tuddenham et al., Cluster 11	DAM	Microglia	human live microglia	89	2.07852	9.53649e-07	1.70294e-06	LGALS3/FNIP2/LPL/MYO1E/DAB2/LIPA/GYPC/LGALS9/PLA2G7/CTSB/NPL/FABP5/CD63/SPP1/BRI3/CD9/ASAH1/CD84/SCARB2/DBI/TREM2/SDCBP/CTSD/ANXA2/RGCC/CTSL/NAA20/GPNMB/CALM1/ATP6V1F/ELOC/NUPR1/A2M/CPM/GSTO1/APOC1/SCIN/SH3BGRL3/APOE/DHRS9/GLDN/MSR1
GS10	Friedman et al., Neurodegeneration	DAM	Microglia	mouse microglia	106	2.04867	5.38314e-07	1.01569e-06	LGALS3/VAT1/LPL/PLIN2/INF2/PRR5L/RAP2B/CTSB/IGF1/FABP5/MITF/SPP1/PLEKHA1/CD9/ASPH/NCEH1/PLAU/CYP4V2/ATP6V0D2/MDFIC/ANXA4/CTSZ/PSEN2/TTYH2/PLEKHH2/GPNMB/CD83/RASSF3/CDK18/NRP1/LGALS3BP/CPEB1/COLEC12/P2RX4/CD22/MAMDC2/FBLIM1/CD274
GS8	Hasselmann et al., xMGL DAM up	DAM	Microglia	human xMGL AD model	244	2.01235	6.34505e-10	1.86619e-09	FABP3/LGALS3/VAT1/PHYH/CCDC88C/SNX24/LPL/PLIN2/MYO1E/SMS/LIPA/GYPC/RAP2B/S100A13/CYSTM1/LGALS9/ARID5B/HEXB/LRRC39/PLA2G7/LY96/RASGEF1B/CTSB/NPL/MPP1/FABP5/MITF/CD63/CSTB/MGST3/SPP1/CFD/BRI3/CD9/MGLL/ASAH1/CD84/SMIM29/AMDHD2/KLF6/ATG7/HSD17B14/TIMP2/HSPB1/DBI/TREM2/PLAU/SLC1A3/CD68/SGK1/GGA1/GADD45G/PPARG/TWSG1/UAP1L1/SDCBP/CTSD/SLC15A3/COPRS/NENF/CTSZ/PRXL2C/SLC43A3/RENBP/HPCAL1/CTSL/VEGFB/GPNMB/…
GS3	Kamphuis et al., CD11c positive up	DAM	Microglia	mouse AD model microglia	190	1.75125	2.21111e-05	3.35016e-05	FABP3/VAT1/LPL/PLIN2/MYO1E/RAP2B/BNIP3/DPP7/EPHX1/CTSB/IGF1/HPSE/GNG12/FABP5/NAGLU/PLBD2/NEIL2/CD63/S100A1/MGST3/SPP1/CD84/AMDHD2/TIMP2/NCEH1/PLAU/EGR2/HCST/CD68/MDFIC/UAP1L1/GGCT/APLP2/DTNBP1/ANXA4/CREG1/PDGFC/SIRT2/TP73/TTYH2/GPNMB/NBL1/RASSF3/CDK18/CPEB1/ANTXR2
GS26	Miedema et al., HS7 up	DAM	Microglia	human post-mortem MS microglia	420	1.72817	1.27965e-07	2.66593e-07	FABP3/LGMN/LGALS3/VAT1/RNASE1/FNIP2/PLIN2/MYO1E/BLVRB/DAB2/SMS/LIPA/GYPC/S100A13/CYSTM1/LGALS9/ARID5B/HEXB/ATP1B1/PLA2G7/LY96/RASGEF1B/NPL/MPP1/FABP5/PEPD/UBE2L6/CD63/CSTB/S100A1/MGST3/SPP1/CFD/CLEC2B/PEBP1/BRI3/CD9/ASAH1/GOLIM4/HSD17B14/PDK4/DBI/RAB13/CD68/GADD45G/RNF13/ATP6AP1/MAN1A1/SDCBP/CTSD/ANXA2/CREG1/COPRS/NENF/ATOX1/RGCC/BLOC1S2/RAB42/PIK3IP1/ITGB1/CTSL/NOP10/NAA20/CRYL1/GPNMB/PMP22/PTPR…
GS15	Gazestani et al., GPNMB_NACA	DAM	Microglia	human live AD microglia	426	1.70691	9.068e-07	1.64873e-06	LGALS3/FNIP2/LPL/MYO1E/BLVRB/DAB2/CD99/SMS/LIPA/NRP2/STARD13/GYPC/IQGAP2/SPIRE1/SAMD4A/PRKCE/LGALS9/ARID5B/ATP1B1/PLA2G7/DPP7/RASGEF1B/CTSB/NPL/IFI6/FRMD4B/MITF/CD63/CSTB/IGSF6/MGST3/SPP1/CFD/PEBP1/BRI3/CD9/MGLL/ASAH1/MX2/CD164/SCARB2/KLF6/ATG7/B2M/TIMP2/MX1/HSPB1/DBI/MARCKS/TREM2/NCEH1/GPD2/APP/CD68/GLUL/SGK1/GGA1/HLA-E/M6PR/PPARG/ATP6AP1/TPP1/APLP2/SDCBP/EYA2/CTSD/IFITM3/ANXA2/CREG1/SLC15A3/TCE…
GS1	Keren-Shaul et al., DAM up	DAM	Microglia	mouse AD model microglia	269	1.69638	9.90679e-06	1.62036e-05	FABP3/VAT1/SORBS3/LPL/PLIN2/MYO1E/ATF3/FXYD6/INF2/PRR5L/SAMD4A/ECM1/DPP7/ATP6V1C1/EPHX1/CTSB/IGF1/HPSE/BAMBI/FABP5/NAGLU/PLBD2/CD63/CSTB/PDGFRL/SPP1/IFI44/CD9/CD84/B2M/SCARB1/TIMP2/TREM2/NCEH1/ANXA3/ATP6V0D2/CCL18/HEXA/GBA1/APLP2/CTSD/CREG1/ATOX1/PERP/CTSZ/MAFF/ATP6V0C/TTYH2/PDCD1/PLEKHH2/GPNMB/CD52/CD83/ADCY3/IL18BP/NRP1/SHISA5/LGALS3BP/COLEC12/GLA/PRDX4/MAMDC2/DPYS/FBLIM1/ATP6V1F/ADARB1/CCL3L3
GS5	Frigerio et al., ARM	DAM	Microglia	mouse AD model microglia	172	1.64595	0.000219579	0.000309266	LGALS3/LPL/MYO1E/ATF3/INF2/RAB7B/DPP7/EPHX1/CTSB/IGF1/HPSE/FABP5/CD63/CSTB/SPP1/CD9/B2M/TREM2/NCEH1/EFR3B/EGR2/HLA-E/ATP6V0D2/CCL18/HEXA/APLP2/CTSD/IFITM3/ANXA2/CREG1/CTSZ/TTYH2/GCNT2/PLEKHH2/GPNMB/CD52/CD83/NRP1/LGALS3BP/P2RX4/FGF13/MAMDC2/HLA-B/CD274/HLA-A/CCL3L3/MILR1/CTSS/EGLN3/PLD3/HLA-F
GS7	Yin et al., Ab up	DAM	Microglia	mouse AD model microglia	35	1.4247	0.0581197	0.065303	LGALS3/ATF3/IGF1/FABP5/CD63/SPP1/MRC1/B2M/EGR2/SDC3/GPNMB/COLEC12/CD22
GS65	Tuddenham et al., Cluster 4	DAM	Microglia	human live microglia	179	-1.03166	0.367089	0.382384	ARPC2/WDR83OS/ARRB2/SERP1/GMFG/ARHGDIB/PABPC1/GSN/SDF2L1/ACTB/EEF1A1/SPCS1/EVI2B/CEBPB/NAA38/APOC2/RAC1/NOP53/GPX1/RB1/ARPC1B/S100A9/EEF1B2/GPSM3/HTRA1/HLA-DQA2/CLEC9A/GIMAP4/C1ORF162/CKLF/PPA1/C12ORF75/LST1/HCLS1/AIF1/COTL1/YWHAH/HLA-DPA1
GS21	Sun et al., MG7	DAM	Microglia	human post-mortem AD microglia	355	-1.16654	0.0640923	0.0712137	IL4R/SREBF2/WBP1L/PTPN2/SLC25A37/ERGIC1/DHRS3/NSMAF/BASP1/BTG1/ADGRE2/SSH2/TUBGCP2/DDIT4/CSF2RA/CD300A/PTK2B/SYTL3/MINK1/DNM2/PTP4A2/DUSP1/TNFAIP8/THEMIS2/JUND/RCOR1/PER1/REL/ETV6/CUX1/DENND3/SREBF1/SRGN/IL1RAP/FOXP1/FAM118A/PCNX1/TBC1D22A/JDP2/CERK/RIN3/RAB31/ATP13A3/LRRK2/ETS2/MOB3B/LIMK2/PPARD/TANC2/SLC43A2/ZFP36/SLC2A5/RXRA/PADI2/SLC16A3/SIPA1L1/GPRIN3/PDE4B/SLC7A5/HERPUD1/FMNL1/OLR1/CHST15/I…
GS70	Tuddenham et al., Cluster 9	DAM	Microglia	human live microglia	314	-1.21414	0.0381412	0.0443502	GSN/SDF2L1/GNLY/SLC25A6/ACTB/EIF4B/SUMO3/EEF1A1/SPCS1/EVI2B/SPI1/NAA38/APOC2/TRAPPC1/TGFB1/RAC1/NOP53/GPX1/KRT10/EEF1D/CNPY3/APRT/GTF3A/CSTA/CALHM6/LAPTM5/ARPC1B/EEF2/GNAI2/S100A9/EEF1B2/MT2A/GPSM3/PIH1D1/HTRA1/EIF3G/CLEC9A/TLN1/RHOG/CDK2AP1/PYCARD/S100A4/RNASE2/C1ORF162/CD302/CKLF/C3/IL13RA1/PPA1/C12ORF75/LST1/HCLS1/AIF1/CORO1A/COTL1/MT1X/FCGBP/TIMP1/YWHAH/HLA-DPB1/HLA-DPA1/PLAC8
GS69	Tuddenham et al., Cluster 8	DAM	Microglia	human live microglia	124	-1.2597	0.0720461	0.0791715	CXCL8/SOCS3/IER2/TNFRSF1B/BASP1/BTG1/DDIT4/DUSP1/HLA-DRB1/JUND/MT2A/PER1/BTG2/IER3/CLEC7A/SRGN/IER5/S100A4/ID2/C1ORF162/IL1B/ZFP36/PPA1/RGS16/HLA-DRA/HERPUD1/HLA-DPA1/G0S2
GS71	Tuddenham et al., Cluster 10	DAM	Microglia	human live microglia	222	-1.47567	0.00114808	0.00157271	CSF2RA/CD300A/RPN2/LAPTM5/CYBB/HLA-DRB1/BTG2/HTRA1/HLA-DQA2/DHRS7/CLEC7A/PTAFR/P2RY13/HLA-DMB/SIGLEC10/CSF1R/HLA-DMA/CD53/ZFP36L2/SUSD3/MS4A6A/RNASE2/SERPINA1/CD302/OLFML3/IL1B/TMEM109/CKLF/C3/ZFP36/SLC2A5/RNASET2/SLC16A3/PLD4/FPR1/HLA-DRA/CX3CR1/TIMP1/TBXAS1/VSIR/BIN2/SERPINB9/CD74/KCNMB1/HLA-DPA1/ALOX5AP
GS18	Olah et al., Cluster 7 up	DAM	Microglia	human live AD microglia	281	-1.69743	2.82566e-06	4.95729e-06	PIH1D1/GIMAP1/HTRA1/DHRS7/PTAFR/P2RY13/HLA-DMB/SIGLEC10/GIMAP4/IL16/REEP4/HLA-DMA/NT5C/ZSWIM6/ZFP36L2/SUSD3/MTF2/ARHGAP27/RIN3/ANKRD44/MS4A6A/PRKCD/SERPINA1/OLFML3/SLC43A2/TRAF3IP3/ZNF791/NME3/CXADR/RNASET2/PTPRC/BCO2/GPR82/VASH1/PLD4/HLA-DRA/TRIM13/CX3CR1/FMNL1/TBXAS1/NCF1/ACY3/FMNL3/YWHAH/BIN2/CD74/KCNMB1/HLA-DPB1/LPCAT2/HLA-DPA1/CIITA/NDRG2

### Sheet: Homeostatic
ID	display	category	cell_type	context	setSize	NES	pvalue	p.adjust	core_enrichment
GS19	Olah et al., Cluster 7 down	Homeostatic	Microglia	human live AD microglia	201	0.879299	0.763948	0.771665	ATF3/SPHK1/UBE2L6/IFI44/IFIT2/NRROS/EHD4/SH3D19/EGR2/SGK1/EIF2AK2/SP110/DRAXIN/RIN2/OAS3/COPRS/NENF/ACE/HMGCL/SLC35E3/SHISA5/LGALS3BP/SLCO2B1/CALM3
GS2	Keren-Shaul et al., DAM down	Homeostatic	Microglia	mouse AD model microglia	28	-1.00296	0.450346	0.459537	P2RY12/C15ORF39/CD33/P2RY13/CSF1R/CCR5/CX3CR1/LPCAT2
GS38	Dolan et al., Cluster 5 up	Homeostatic	Microglia	human iMGL + phago substrates	71	-1.29419	0.0775401	0.0833765	INSIG1/CLEC11A/MT-ND2/MT-ATP6/SCD/FDFT1/S100B/MT-ND4/MT-CYB/C1QA/FADS1/DHCR24/FDPS/MT-ND3/PLBD1/CD33/CYBB/S100A9/ITGAM/RNASE2/MT-CO3/ID2/MT-CO2/C3/RNASET2/PGA5/ID3/RETN/CX3CR1
GS4	Kamphuis et al., CD11c positive down	Homeostatic	Microglia	mouse AD model microglia	110	-1.63909	0.00119676	0.00161725	FAM110A/FBRSL1/ENG/LRBA/ETV5/CASS4/SLC46A1/CMTM7/HCK/VAV1/P2RY12/GIMAP6/KCNK6/RPS6KA1/LRRC25/SLCO4A1/S100A9/ARID3B/GIMAP1/P2RY13/EPHA2/CCR5/ZFP36L2/ABHD15/ADGRG1/LTB/ASB2/MYO1G/SLC2A5/LST1/PLD4/CCDC88B/CX3CR1/BANK1/SIPA1/ALOX5AP
GS9	Hasselmann et al., xMGL Homeostatic up	Homeostatic	Microglia	human xMGL AD model	313	-1.83217	1.63998e-08	3.90471e-08	TGFB1/RAC1/DAGLB/CMTM7/HCK/RB1/CNPY3/TESC/P2RY12/PRPF38B/DAZAP2/PACSIN2/CSF2RA/GAK/RPN2/GIMAP6/DEPTOR/LAPTM5/CYBB/IRF8/ARPC1B/PIH1D1/OTULINL/SINHCAF/GIMAP1/HTRA1/TAL1/IER3/SLC4A7/SSR1/P2RY13/SIGLEC10/GIMAP4/IL16/RTF2/APBB1IP/CSF1R/FOXN3/SYT6/SLC12A5/CD53/NT5C/GSTM3/KCTD5/SUSD3/CCDC50/SPECC1/RGS19/ADGRG1/GNA15/RGS18/MEF2A/CD302/CKB/OLFML3/C3/C12ORF75/SLC16A3/RBM38/TLE4/AIF1/SEMA4D/CORO1A/TIAM1/PLD…
GS50	Sun et al., MG0	Homeostatic	Microglia	human post-mortem AD microglia	85	-1.93389	4.59658e-05	6.75967e-05	NAV3/DEPTOR/SYNDIG1/DSCAM/NLRP1/ZEB1/PRDM11/HTRA1/SLC4A7/TENM4/FOXN3/TANC1/CCDC50/ANKRD44/HS3ST4/TMEM156/TBC1D4/MCF2L/SESN3/C12ORF75/CPED1/TIAM1/ABCC4/LPXN/LPAR1/CX3CR1/CARD11/USP53/FMNL3/EML1
GS63	Tuddenham et al., Cluster 2	Homeostatic	Microglia	human live microglia	79	-1.9495	1.98956e-05	3.06086e-05	GSN/SDF2L1/SPCS1/CEBPB/APOC2/CD4/SKAP2/RB1/P2RY12/BHLHE41/CYBB/HTRA1/CLEC7A/PTAFR/P2RY13/CLEC9A/SIGLEC10/APBB1IP/CSF1R/C1ORF162/CD302/IL1B/CKLF/C3/SLC2A5/PTPRC/C12ORF75/LST1/HCLS1/CX3CR1/YWHAH/SERPINB9/KCNMB1/LPCAT2
GS67	Tuddenham et al., Cluster 6	Homeostatic	Microglia	human live microglia	622	-2.07045	7.34473e-20	4.70535e-19	ADCY7/TNFRSF1B/LNPEP/ST8SIA4/SAFB2/FAM149A/BTBD7/DOCK10/MYCBP2/ITPRIPL2/IL4R/SKAP2/TRPM2/PTPN2/SLC25A37/CTTNBP2NL/ATAD2B/PTPRJ/RUNX2/P2RY12/SFPQ/EHBP1L1/PRPF38B/BHLHE41/PLCB2/MBNL1/ADGRE2/SSH2/NAV3/GRAMD1A/SSH1/SUSD6/SPATA13/GAK/SAMHD1/KCNK6/ARHGEF1/PLCG2/IRF3/RUFY3/SYNDIG1/IRF8/GTF2I/CBL/FAM120A/PLXDC2/TNRC18/SMARCA2/NLRP1/TLR1/HEATR5B/PRRC2B/ITGAM/REL/ELK4/MLXIPL/TAL1/YTHDC2/SLC4A7/MOB1B/CLEC7A…
GS16	Gazestani et al., HM3	Homeostatic	Microglia	human live AD microglia	232	-2.08817	2.34268e-10	7.55703e-10	RPL27A/RPL32/RPL35A/CYBA/PTMA/RPL37A/NCL/RPL36AL/SCAMP2/SELPLG/RPS14/MED12L/PFN1/RPL18/TMBIM6/FAU/RPLP2/RPS9/RPS3A/RPL11/RPL13A/MYL12B/CD37/HMGB1/CD14/RPS27/RPS21/RPL24/RPL21/RPL10/RPS3/RPS5/RPS15A/RPLP1/FAM177B/RPS4X/RPL29/RPL18A/RPS16/C3AR1/RPS11/RPS23/RACK1/ACTB/DLEU7/EEF1A1/C1QA/RPL7A/RPS24/SPCS1/RPL15/CEBPB/RPL10A/RPL5/RPL23A/RPS8/RAC1/GPX1/CNPY3/RPS6/RPL8/RPS19/BHLHE41/LAPTM5/CYBB/RPL3/RPL1…
GS86	Mancuso et al., xMGL DAM down	Homeostatic	Microglia	human xMGL AD model	589	-2.15357	2.32017e-21	1.65726e-20	IER2/CD4/ADCY7/TNFRSF1B/ACTR2/RAC1/OFD1/DAGLB/MSI2/MYCBP2/RCSD1/HCK/RB1/MTDH/CNPY3/P2RY12/PRPF38B/DAZAP2/PLCB2/MBNL1/HRH2/FZD2/NAV3/CD33/ZNF148/CSF2RA/CD300A/GAK/RPN2/SAMHD1/GIMAP6/DEPTOR/CNOT2/PLCG2/LAPTM5/CYBB/GTF2I/LRRC25/TNF/TNFAIP8L2/F2R/TNRC18/GNAI2/TMPO/JUND/TLR1/WDR74/ITGAM/PIH1D1/GIMAP1/BTG2/HTRA1/TAL1/YTHDC2/MAML3/IER3/SLC4A7/MOB1B/HHEX/SSR1/NAGA/BRD3/PTAFR/P2RY13/SENP6/OGFRL1/SLC8A1/SI…
GS17	Gazestani et al., HM4	Homeostatic	Microglia	human live AD microglia	114	-2.16804	4.05798e-08	8.8217e-08	TPT1/RPL26/HSP90AB1/RPL14/RPS18/RPS7/RPL35/RPS27A/RPS20/C1QB/RPS15/SRP14/RPL9/RPL12/RPL27/RPL28/RPS25/RPS26/RPL30/RPS13/RPL27A/RPL32/RPL35A/PTMA/RPL37A/RPL36AL/RPS14/RPL18/FAU/RPLP2/RPS9/RPS3A/RPL11/RPL13A/RPS27/RPS21/RPL24/RPL21/RPL10/RPS3/RPS5/RPS15A/RPLP1/RPS4X/RPL29/RPL18A/RPS16/RPS11/RPS23/RACK1/ACTB/EEF1A1/RPL23/RPL7A/RPS24/RPL7/RPL15/RPL10A/RPL5/RPL23A/RPS8/GPX1/RPS6/RPL8/RPS19/RPSA/RPL3/R…
GS62	Tuddenham et al., Cluster 1	Homeostatic	Microglia	human live microglia	454	-2.17711	1.6789e-18	9.3272e-18	ANKRD13D/CEBPB/SLA/FYB1/ADCY7/TNFRSF1B/TGFB1/DOCK10/MYCBP2/ITPRIPL2/IL4R/SKAP2/TRPM2/SLC25A37/CTTNBP2NL/ATAD2B/P2RY12/SFPQ/EHBP1L1/PRPF38B/BHLHE41/PLCB2/MBNL1/SSH2/HRH2/NAV3/GRAMD1A/SSH1/SUSD6/SPATA13/GAK/KCNK6/ARHGEF1/RUFY3/SYNDIG1/GTF2I/PLXDC2/TNRC18/HEATR5B/PRRC2B/ITGAM/REL/MLXIPL/TAL1/SLC4A7/CLEC7A/TLR2/DENND3/PTAFR/SENP6/MLLT6/OGFRL1/SLC12A9/SLC8A1/SIGLEC10/ELMO1/APBB1IP/CSF1R/FOXN3/FAM118A/…
GS64	Tuddenham et al., Cluster 3	Homeostatic	Microglia	human live microglia	56	-2.37582	2.12195e-08	4.93477e-08	GSN/GNLY/CEBPB/APOC2/RCSD1/P2RY12/BHLHE41/CSF2RA/HTRA1/CLEC7A/PTAFR/P2RY13/CLEC9A/ELMO1/CSF1R/FOXN3/ZFP36L2/CDC42SE1/C1ORF162/C3/SLC2A5/IL13RA1/BCO2/LST1/HCLS1/CX3CR1/SERPINB9/KCNMB1/LPCAT2
GS27	Miedema et al., HS7 down	Homeostatic	Microglia	human post-mortem MS microglia	107	-2.43223	4.00376e-11	1.38061e-10	MT-ND3/SLC25A37/P2RY12/PLCB2/NAV3/ITGAM/MLXIPL/IER3/SLC4A7/DENND3/P2RY13/SLC8A1/CSF1R/ZFP36L2/SUSD3/ANKRD44/SPECC1/MT-CO3/ADGRG1/MT-CO2/MEF2A/MT-CO1/C3/RNASET2/MCF2L/CPED1/BCO2/TLE4/MYO1F/SEMA4D/IL17RA/INPP5D/CX3CR1/PREX1/HERPUD1/PALD1/USP53/BIN2/TLR10/SERPINB9/KCNMB1
GS12	Gerrits et al., AD1 down	Homeostatic	Microglia	human post-mortem AD microglia	890	-2.73303	1.21064e-62	6.05321e-61	CD4/KCNQ1/ADCY7/TGFB1/OLFML2B/ZNF862/CASS4/ST8SIA4/SSBP3/RAC1/DAGLB/BTBD7/ADRB1/RGP1/RPS6KA4/MYCBP2/CMTM7/XXYLT1/RCSD1/HCK/IL4R/SREBF2/VAV1/SLC25A37/CTTNBP2NL/TESC/RUNX2/P2RY12/PRPF38B/BHLHE41/CLIP2/PLCB2/RNF44/DHTKD1/MYO18A/MBNL1/SSH2/AMPD3/HRH2/NAV3/RAP1GAP2/ARHGAP15/FADS2/EPB41/MRPL3/GRAMD1A/SPOPL/TBL1XR1/RNF145/SUSD6/GALNT2/MOCOS/FAM117B/CDC42SE2/ZNF148/CD300A/GAK/RPN2/TAF15/DCLRE1C/GIMAP6/KC…
GS29	Dolan et al., Cluster 2 down	Homeostatic	Microglia	human iMGL + phago substrates	251	-3.24907	1.50865e-45	3.77164e-44	RPL11/MYL12B/HMGB1/HNRNPA2B1/MT-ATP6/PA2G4/TOP1/HLA-DQB1/ARPC2/FDFT1/LSM7/RPS3/RPS5/HMGB2/RPLP1/RANBP1/MT-ND6/CD48/DDX21/RPL18A/EBP/ARHGDIB/RPS16/HNRNPM/C1QBP/GSN/SDF2L1/TPI1/LMNB1/ARF5/PHF19/ACTB/DCTPP1/HNRNPAB/PPP1R14B/TMEM97/FADS1/CAMK1/RPL7A/DHCR24/RPL10A/RPL5/LSP1/RPL23A/TGFB1/NHP2/FDPS/MT-ND3/PARK7/MZT2A/MTDH/APRT/SFPQ/RPL8/RPS19/BHLHE41/GTF3A/CCDC12/FCER1A/SMCO4/JAML/PSMC4/RPSA/APEX1/PSTPI…
GS31	Dolan et al., Cluster 8 down	Homeostatic	Microglia	human iMGL + phago substrates	297	-3.47909	4.23614e-64	4.23614e-62	HMGB1/RPS27/HNRNPA2B1/RPS21/RPL24/PA2G4/TOP1/HLA-DQB1/ARPC2/LSM7/RPL21/EFHD2/RPS3/VAMP8/RPS5/RPS15A/HMGB2/GMFG/RANBP1/CAP1/RPL18A/ARHGDIB/RPS16/PRKCA/STK17B/S100B/C1QBP/PRKDC/RPS11/RPS23/ACTB/DCTPP1/HNRNPAB/NDUFAF8/PPP1R14B/DOCK8/C1QA/CAMK1/RPL7A/MYH9/RPL10A/SLA/FYB1/NAA38/RPL5/CD4/RPL23A/TGFB1/RPS8/ACTR2/RAC1/NHP2/RB1/PARK7/MTDH/PLBD1/TESC/APRT/RPL8/RPS19/PRPF38B/MBNL1/FCER1A/CD33/RPN2/PSMC4/SAM…

### Sheet: Proliferative
ID	display	category	cell_type	context	setSize	NES	pvalue	p.adjust	core_enrichment
GS73	Tuddenham et al., Cluster 12	Proliferative	Microglia	human live microglia	694	-0.919809	0.860465	0.860465	CDC20/GLRX5/TECR/NME1/HMGB3/NDUFA8/CCDC34/SCAND1/HES6/EIF3M/RSL24D1/PGLS/COX6B1/GINS2/SET/ARPC5L/EIF3K/MRPL52/PTMS/SRP14/SLC25A5/TMEM14C/SF3B5/NDUFA4/RRM1/HNRNPK/FUNDC2/RALY/NDUFAF3/CENPM/SIVA1/NASP/DUT/DTYMK/PTOV1/FAM111A/PHPT1/SMARCA4/EIF5A/CKAP2L/CKAP2/PCNA/NONO/PRDX6/DEK/CENPX/FAAP20/SRM/UBE2C/NABP2/AURKB/UQCRH/KPNA2/HELLS/POLR2G/ANAPC15/UBE2D2/SVBP/SMDT1/PDCD5/LSM4/PSMB2/HMGCS1/MDH2/BAX/PRDX…
GS33	Sun et al., MG12	Proliferative	Microglia	human post-mortem AD microglia	356	-1.23233	0.0216248	0.0254409	EZH2/KIF15/MELK/FUS/TOPBP1/RBBP4/PAXIP1/CIT/DDB2/ZNF519/RNF168/KIF20B/BLM/CASP8AP2/DPH6/CGAS/KIF2A/HNRNPH1/ELF2/TTLL5/CLSPN/CKAP5/RBM14-RBM4/ATAD5/RFC1/CSE1L/ANP32B/LIG1/GMPS/PCNT/SRSF4/EXOC6/PRIM2/POLE2/DDX11/FANCA/BRIP1/SUPT16H/DDX46/RALY/RTN3/NASP/DUT/WDR76/NUP210/FAM111A/ARHGAP20/RPA2/CHEK1/DEK/VRK1/C21ORF58/NETO2/EZR/MMS22L/DTL/HELLS/CHAF1A/PRIMPOL/SLF1/DPYD/FAF1/NDC1/ZNF367/DHX15/MPHOSPH9/P…
GS101	Zernecke et al., Prolif Mac	Proliferative	Macrophages	human atherosclerotic plaques	54	-1.37447	0.0740453	0.0804841	NUSAP1/PKM/CLEC11A/CD7/TK1/CDT1/WDFY4/HMGB2/UBE2T/MMP14/GTF2IRD2/C15ORF39/MCM7/GSTM3/ID1/MCM5/TNFRSF18/MYO1G/KIT/ID3
GS80	Gerrits et al., Cluster 12	Proliferative	Microglia	human post-mortem AD microglia	853	-1.45627	5.24862e-07	1.01569e-06	FBXO4/SUPT16H/KIF11/DDX46/RRM1/RALY/RTN3/STIL/MAP4K1/ACTL6A/DHRS4L2/SLFN13/ANO10/HK2/NASP/DUT/WDR76/NUP210/FAM111A/MRPS27/ARHGAP20/AGO2/CKAP2/RPA2/NONO/CHEK1/DEK/CNTRL/VRK1/C21ORF58/BUB1B/NETO2/TRIM26/MCM6/PPM1D/MMS22L/DTL/MBOAT2/TIMELESS/ZNF714/HELLS/CHAF1A/PRIMPOL/SLF1/DPYD/ADCY9/FAF1/NDC1/UBE2D2/ZNF367/ADAT1/ELP6/C1ORF159/LSM4/DHX15/HDAC8/MPHOSPH9/POLD3/PTMA/TCF19/MSH3/FANCC/FAM168A/NUP153/SF3…
GS48	Olah et al., Cluster 9 up	Proliferative	Microglia	human live AD microglia	1196	-1.5008	2.77803e-10	8.68133e-10	LIG1/RBM17/BRD2/CDC25C/CTDNEP1/CDC20/GLRX5/CDCA2/PRIM2/TRPC4AP/ARID4B/THAP7/HMGB3/HNRNPH3/SMUG1/GSS/CCDC34/DHODH/HYLS1/ESCO2/RAD54L/INTS6/MRPL18/DDX11/ZBTB44/COX6B1/C19ORF25/GINS2/NSMCE4A/SHCBP1/BRIP1/SET/RACGAP1/LYZ/TCOF1/MRPL52/PTMS/PPIF/LMNB2/SUPT16H/SLC25A5/TMEM14C/KIF11/DDX46/NR2C2AP/RRM1/C19ORF81/NFATC2/RALY/MCUR1/CENPM/SIVA1/HOMER1/PRMT2/ACTL6A/SLFN13/NASP/DUT/DTYMK/WDR76/PIDD1/TCERG1/NUP2…
GS35	Friedman et al., Proliferation	Proliferative	Microglia	mouse microglia	74	-1.70056	0.00154033	0.00202675	MKI67/FIGNL1/NCAPG2/WDHD1/CCNE2/CCNB2/BIRC5/HMMR/CCNA2/NDC80/MCM10/ASPM/CENPF/CEP55/RRM2/KIF23/CDCA8/GPSM2/PLK1/DNA2/MELK/KIF2C/CCNE1/RAD51/PRC1/CKS1B/TRIM59/LIG1/E2F8/POLE2/BRIP1/RACGAP1/KIF11/STIL/DUT/CDCA5/CKAP2/MIS18BP1/UBE2C/MCM6/MCM2/AURKB/TIMELESS/HELLS/TCF19/DHFR/WEE1/PBK/NUSAP1/CDCA3/ASF1B/TK1/CDT1/AURKA/POLA1/UBE2T/LMNB1/CBX5/ARHGAP19/UHRF1/MCM5
GS32	Gazestani et al., Prolif	Proliferative	Microglia	human live AD microglia	27	-1.70304	0.00692205	0.00865257	NASP/MCM6/MMS22L/HELLS/NUSAP1/MED12L/RFC3/CCDC18/KIF22/POLA1/HMGB2/ATAD2/CEP128/DNMT1/MCM5/FILIP1L
GS45	Dolan et al., Cluster 9 up	Proliferative	Microglia	human iMGL + phago substrates	359	-2.18124	9.7823e-16	4.65824e-15	TROAP/ASPM/EXOSC8/MZT2B/SNRPE/CENPF/PCLAF/KIF14/CEP55/RAC2/DIAPH3/ZWINT/CENPA/IDI1/RNF26/KNL1/SGO1/DCP2/KIF23/CDCA8/GPSM2/S100A8/PLK1/COX8A/TPX2/GAPDH/CCNF/CIP2A/KIF15/MELK/SPAG5/FOXM1/ARHGAP11A/KIF2C/CIT/CBX3/KIF20B/HNRNPC/SNRPB/HNRNPH1/PRC1/CCT5/RCCD1/CKAP5/SMC2/TYMS/EIF4G2/POLE3/ARPC3/CKS1B/SON/ANP32B/PIF1/PCNT/CDC20/GLRX5/CDCA2/HMGB3/HNRNPH3/HSD17B11/PSMD2/SHCBP1/SET/RACGAP1/LYZ/PTMS/KIF11/CE…
GS44	Dolan et al., Cluster 10 up	Proliferative	Microglia	human iMGL + phago substrates	594	-2.23112	1.87657e-24	1.56381e-23	RBL1/VDAC3/RBM25/SGO2/CCNA2/GTSE1/SF3B2/SKA3/NEK2/SAE1/HNRNPU/TTK/SNRPG/KIFC1/RPS27L/POLQ/NDC80/TRA2B/MRPL11/ZWILCH/MCM10/TROAP/NSD2/ASPM/EXOSC8/MZT2B/SNRPE/CENPF/PCLAF/ACOT7/KIF14/EIF1AX/CEP55/COX17/PNRC2/RRM2/BRCA1/ESPL1/DIAPH3/ZWINT/CENPA/SRSF2/KNL1/SGO1/DCP2/KIF23/CDCA8/GPSM2/HTATSF1/S100A8/PLK1/KNTC1/PKMYT1/TMEM14B/COX8A/HAUS1/TPX2/GAPDH/KIF18B/EZH2/CCNF/CIP2A/KIF15/RBBP8/MELK/SPAG5/FOXM1/FU…
GS43	Dolan et al., Cluster 6 up	Proliferative	Microglia	human iMGL + phago substrates	344	-2.37189	3.30589e-19	1.94464e-18	EZH2/RBBP8/MELK/TOPBP1/RBBP4/PAICS/CBX3/KIF20B/BLM/CASP8AP2/RFC4/LRR1/RAD51C/HSP90AB1/SNRPB/NUDC/CLSPN/SMC2/TYMS/ATAD5/POLE3/RFC1/RPL35/CSE1L/CKS1B/MCM4/ANP32B/NAA50/LIG1/GMPS/NME1/ESCO2/MRPL18/FANCA/GINS2/ATP5MC1/SHCBP1/SET/ARPC5L/SUPT16H/DDX46/RRM1/CENPM/SIVA1/NASP/DUT/DTYMK/WDR76/NOP58/FAM111A/EIF5A/MYBL2/DSCC1/RPA2/PCNA/CHEK1/DEK/CENPX/VRK1/C21ORF58/IPO5/TIPIN/NETO2/SRM/MCM6/MCM2/MMS22L/FAM13…

### Sheet: Inflammatory Cytokine-responsiv
ID	display	category	cell_type	context	setSize	NES	pvalue	p.adjust	core_enrichment
GS78	Gerrits et al., Cluster 8	Inflammatory Cytokine-responsive	Microglia	human post-mortem AD microglia	399	2.66499	1.19671e-35	1.99451e-34	LGMN/FNIP2/SNX24/SORBS3/MFHAS1/TTC7B/MYO1E/SLC38A6/BLVRB/ASTN2/CPNE8/IGF1R/MTSS1/TFRC/SMS/LIPA/NRP2/DIP2C/STARD13/GYPC/IQGAP2/SPIRE1/NAALADL2/SAMD4A/PRKCE/PNPLA7/CYSTM1/HSD17B4/ARID5B/ATP1B1/TPCN2/PLA2G7/ATP6V1C1/RASGEF1B/CTSB/NPL/TSC22D1/ABCC5/IQSEC1/EPSTI1/MPP1/ASAP1/SIGLEC1/DENND4C/ITSN1/TNFSF13B/FRRS1/FRMD4B/MITF/PLSCR1/ENOSF1/RGL1/SPART/IFI44/STAT1/FHIT/MGLL/ASAH1/MX2/RABEP1/CD84/HGF/MCOLN1/…
GS103	Depuydt et al., My.1	Inflammatory Cytokine-responsive	Macrophages	human atherosclerotic plaques	97	1.385	0.0454266	0.0522145	LGMN/RNASE1/DAB2/C2/CTSB/IGF1/GAS6/SIGLEC1/F13A1/ITSN1/RGL1/FOLR2/KLF6/PDK4/MARCKS/SERPING1/SGK1/MAF/CREG1/SDC3/PDGFB/AP2A2/SLCO2B1/A2M/GLIPR1L2/CPM/MERTK/CD163/CTSC/FCGR2A/GPR34/ITM2B/SLC40A1/FAM20A/SPRED1
GS82	Mancuso et al., CRM-1	Inflammatory Cytokine-responsive	Microglia	human xMGL AD model	180	-1.03483	0.362179	0.381242	ARID5A/CEBPB/IER2/SPRY2/MEPCE/GPX1/MIDN/BASP1/BTG1/PLK3/DDIT4/TMEM52B/DUSP1/IRF8/HNRNPA0/TNF/JUND/BTG2/IER3/HHEX/DHRS7/CLEC7A/CITED4/POU2F2/RGS19/ID2/TMEM156/IL1B/ZFP36/SLC16A3/RGS16/FPR1/LAT2/HERPUD1/OLR1/STK17A
GS36	Friedman et al., LPS	Inflammatory Cytokine-responsive	Microglia	mouse microglia	57	-1.37672	0.0504952	0.0573809	SLC7A1/CYBB/MTHFD2/TKT/C19ORF38/IKBKE/GPR65/CD300LF/ADAM8/SLC1A5/C3/CD300LB/CCR7/EHD1/TMEM154/OLR1
GS79	Gerrits et al., Cluster 11	Inflammatory Cytokine-responsive	Microglia	human post-mortem AD microglia	589	-1.46569	1.24125e-05	1.97024e-05	RELT/IRF1/JUNB/DDX21/CHMP4B/HIVEP3/PABPC1/LYN/ACSL4/SPTLC2/C3AR1/CH25H/GNA12/SMAP2/SIN3A/ATP11A/NFKB1/RILPL2/MYOF/DDX50/RAPGEF1/TBC1D8/NR4A1/FOS/TAGAP/ACTB/ENPP1/B4GALT1/GNB1/SH2B3/C5AR2/EEF1A1/BID/NAP1L1/ARID5A/CEBPB/SPI1/SEC16A/TP53BP2/ASXL1/IER2/IRAK2/DPYSL2/MALT1/TRAFD1/HCK/IL4R/RB1/PTPN2/ATAD2B/PTPRJ/HDX/EHBP1L1/NSMAF/BHLHE41/TP53/BASP1/ARHGAP31/GCH1/ADGRE2/SLC7A1/PLK3/AMPD3/DDIT4/ZBTB11/TIC…
GS57	Sun et al., MG10	Inflammatory Cytokine-responsive	Microglia	human post-mortem AD microglia	237	-1.55932	0.000397559	0.000552165	JUNB/DDX21/HIVEP3/LYN/GNA12/NFKB1/RILPL2/SNAP23/RAPGEF1/FOS/B4GALT1/GNB1/SH2B3/BID/NAP1L1/CEBPB/SPI1/IER2/TGFB1/IRAK2/DPYSL2/HCK/IL4R/PTPN2/PTPRJ/BHLHE41/BASP1/ARHGAP31/GCH1/ADGRE2/PLK3/AMPD3/DDIT4/GRAMD1A/SUSD6/DUSP1/NEDD9/PSTPIP2/CD58/VASP/JUND/SMURF1/REL/TNFAIP3/BTG2/ETV6/IER3/TLR2/RANBP9/SRGN/IL1RAP/IKBKE/JDP2/ELOVL5/VOPP1/POU2F2/TMEM131L/ATP13A3/NFKBIZ/ETS2/LIMK2/PPARD/IL1B/SLC43A2/C3/ZFP36/…
GS52	Sun et al., MG2	Inflammatory Cytokine-responsive	Microglia	human post-mortem AD microglia	177	-1.63609	0.000181031	0.000258616	CEBPB/SND1/ATP2B4/HCK/IL4R/RB1/PTPN2/ADGRE2/HRH2/GRAMD1A/PACSIN2/SBNO2/IRF8/PSTPIP2/MTHFD2/ETV6/KLHL2/TLR2/DENND3/RANBP9/CHST11/SLC12A9/IL1RAP/IKBKE/ELOVL5/TMEM131L/MS4A6A/PIM1/ADGRG1/PHC2/LIMK2/PPARD/PTK2/C3/ZFP36/SLC2A5/IKZF1/PPA1/FLOT2/TNFRSF10D/WNT5A/LCP2/PDE4B/IL17RA/SLC7A5/FCGBP/ALOX5/SERPINB9/JAZF1
GS98	Zernecke et al., Inflammatory	Inflammatory Cytokine-responsive	Macrophages	human atherosclerotic plaques	21	-1.70288	0.0144545	0.017415	S100B/VMO1/C1QA/HLA-DRB1/HLA-DRA/FCGBP/CD74/HLA-DPA1/ALOX5AP
GS83	Mancuso et al., CRM-2	Inflammatory Cytokine-responsive	Microglia	human xMGL AD model	453	-1.71438	1.20022e-08	2.92735e-08	SOCS6/TAPBP/EIF2S2/MT-ND2/BAZ1A/NIFK/DUSP6/MRPL14/CD14/TPD52/TNIP3/MCL1/MT-ATP6/PAG1/PA2G4/NUP62/MAP1LC3A/EGR3/CMTM3/JAK3/EFHD2/MAP3K8/GNL3/LILRB1/NFKBIA/GPATCH4/RANBP1/CD48/RELT/IRF1/JUNB/DDX21/HIVEP3/LYN/C3AR1/CH25H/TOMM40/KCNJ2/NFKB1/RILPL2/TNFRSF4/NR4A1/SDF2L1/FOS/B4GALT1/HNRNPAB/PPP1R14B/PPP1R15B/RPL23/BID/CXCL8/NXT1/RPL7/SOCS3/CEBPB/IER2/HDGF/NOP16/IRAK2/DPYSL2/FBRS/MT-ND3/IL4R/MIDN/PTPN2/R…
GS87	Mancuso et al., MHCII	Inflammatory Cytokine-responsive	Microglia	human xMGL AD model	262	-1.74137	2.91898e-06	5.03272e-06	HIGD2A/RPS14/RPS10/EIF3F/RPL18/CCNI/FAU/RPLP2/RPS9/SOCS6/MT-ND2/SORL1/RPS3A/RPL11/RPL13A/CD37/RPS27/RPS21/RPL24/HLA-DQB1/RPL21/RPL10/RPS3/VAMP8/RPS5/RPS15A/LILRB1/RPLP1/GMFG/RPS4X/PSMB9/RPL29/RPL18A/RPS16/C3AR1/RPL22/S100B/RPS11/RPS23/FOS/SLC25A6/RACK1/ACTB/EEF1A1/RPL23/RPL7A/NAP1L1/RPS24/EVI2B/RPL7/RPL15/RPL10A/RPL5/LSP1/APOC2/RPL23A/RPS8/DPYSL2/EEF1D/CTTNBP2NL/RPS6/APRT/RPL8/RPS19/BASP1/BTG1/SY…
GS56	Sun et al., MG8	Inflammatory Cytokine-responsive	Microglia	human post-mortem AD microglia	128	-1.77936	9.14408e-05	0.000132523	PELI2/PLXNC1/RAPGEF1/FOS/IL15/NHSL1/TNFRSF1B/CASS4/RUNX2/BTG1/SSH2/ARHGAP15/GALNT2/FAM117B/SYTL3/DUSP1/TNFAIP8/THEMIS2/ZBTB16/SRGN/TENM4/DOCK5/HLA-DMB/CCND3/FOXP1/ELMO1/ZFP36L2/INSR/LRRK2/TANC2/PADI2/BCO2/FGD4/SIPA1L1/RPS6KA5/PDE4B/ABCC4/ITPR1/SLC7A5/STX6/IRAK3/USP53/FAM135A/RPS6KA3/CIITA
GS59	Gazestani et al., CRM_CCL3	Inflammatory Cytokine-responsive	Microglia	human live AD microglia	122	-1.90056	8.70904e-06	1.45151e-05	BID/NAP1L1/SPI1/IER2/IRAK2/HCK/ARHGAP31/GCH1/AMPD3/TICAM1/CDC42EP3/MINK1/PEA15/HLA-DRB1/CD58/VASP/DAPP1/REL/TNFAIP3/BTG2/SRGN/IKBKE/HLA-DRB5/VOPP1/POU2F2/GPR84/NFKBIZ/ETS2/LIMK2/IL1B/ZBTB46/LCP2/KLHL5/HLA-DRA/CYLD/FCGBP/FLOT1/FMNL1/OLR1/IL1A/HLA-DPB1/SKIL
GS81	Mancuso et al., tCRM	Inflammatory Cytokine-responsive	Microglia	human xMGL AD model	245	-1.91364	4.02595e-08	8.8217e-08	IER2/RAC1/SPRY2/MEPCE/GPX1/MIDN/CNPY3/PRPF38B/DAZAP2/BTG1/PLK3/CSF2RA/CD300A/RPN2/LAPTM5/DUSP1/HNRNPA0/JUND/OTULINL/GIMAP1/BTG2/HTRA1/TAL1/IER3/HHEX/CLEC7A/PTAFR/P2RY13/IL16/REEP4/CSF1R/GSTM3/ZFP36L2/JDP2/TSPAN14/SUSD3/RGS19/ID2/GNA15/ABI3/CKB/OLFML3/ZFP36/SLC16A3/TLE4/RNF166/VASH1/CORO1A/PLEKHO1/PLD4/LAT2/HERPUD1/OLR1/TBXAS1/ZNF503/VSIR/ACY3/YWHAH/BIN2/SERPINB9/SIPA1/STK17A/RASAL3/PMEPA1/NLRP3/S…
GS93	Zernecke et al., C3_Mac	Inflammatory Cytokine-responsive	Macrophages	human atherosclerotic plaques	96	-2.28802	7.16749e-09	1.88618e-08	BHLHE41/DDIT4/CD300A/DUSP1/IRF8/TNF/MYC/BTG2/HTRA1/IER3/CLEC9A/SIGLEC10/GPR65/ZFP36L2/SUSD3/ADGRG1/ID2/NFKBIZ/C1ORF162/ABI3/IL1B/C3/SLC2A5/PADI2/CORO1A/RGS16/PLD4/HLA-DRA/CX3CR1/HERPUD1/OLR1/ALDH2/USP53/YWHAH/SERPINB9/CD74/CLEC5A/KCNMB1/HLA-DPB1/HLA-DPA1
GS102	Depuydt et al., My.0	Inflammatory Cytokine-responsive	Macrophages	human atherosclerotic plaques	58	-2.39636	7.83896e-09	2.00999e-08	NFAM1/FYB1/TNFRSF1B/NBEAL2/CSTA/CYBB/S100A9/CLEC12A/CD300E/SRGN/MEGF9/S100A4/PRAM1/SERPINA1/CCDC69/IL1B/MYO1G/PTPRC/LST1/GRK2/MYO1F/AIF1/COTL1/FPR1/TIMP1/VSIR/G0S2/ICAM3
GS89	Hasselmann et al., MHC	Inflammatory Cytokine-responsive	Microglia	human xMGL AD model	127	-2.4069	2.41441e-11	8.94225e-11	RPL30/RPS13/RPL27A/RPL32/RPL35A/RPL31/RPL37A/TSPO/RPS14/RPS10/RPL18/FAU/RPLP2/RPS9/RPS3A/RPL11/RPL13A/CD37/RPS27/RPS21/RPL24/HLA-DQB1/RPL21/RPL10/RPS3/RPS5/RPS15A/LILRB1/RPLP1/RPS4X/RPL29/RPL18A/RPS16/RPS11/RPS23/RACK1/EEF1A1/RPL23/RPL7A/NAP1L1/RPS24/RPL7/RPL15/TMCO6/RPL10A/RPL5/RPL23A/RPS8/RPS6/RPS19/ARHGAP15/RPL3/RPLP0/RPL13/HLA-DRB1/EEF2/RPL6/HLA-DQA2/RPL36A/RPS2/HACD4/DHRS7/CLEC7A/HLA-DMB/HLA…
GS40	Dolan et al., Cluster 7	Inflammatory Cytokine-responsive	Microglia	human iMGL + phago substrates	118	-2.67176	1.84343e-15	8.37923e-15	BHLHE41/BASP1/BTG1/FCER1A/CST7/CHST2/JAML/CSF2RA/SYTL3/LAMP3/PEA15/PSTPIP2/HLA-DRB1/CLEC10A/JUND/PKIB/DAPP1/MPZL2/REL/BAIAP2/SRGN/NET1/IER5/PPM1N/HLA-DMA/CD1E/GPX3/ORAI2/SLC18A2/TNFRSF18/ETS2/CD1C/TIFAB/HLA-DOA/PPA1/PALLD/IRF4/GPRIN3/GPAT3/CST3/IL7R/DENND1B/CD207/HLA-DRA/TIMP1/HERPUD1/ALDH2/SERPINB9/CD74/TMCC3/HLA-DPB1/HLA-DPA1/CIITA
GS41	Dolan et al., Cluster 3	Inflammatory Cytokine-responsive	Microglia	human iMGL + phago substrates	95	-3.14076	6.33042e-25	6.33042e-24	RPL10A/RPL5/LSP1/RPL23A/FDPS/APRT/RPL8/GTF3A/PSMC4/RPSA/RPL3/APEX1/S100A9/VASP/EEF1B2/RPL6/SLC29A1/PLP2/RPS2/PRELID1/JCHAIN/FUT7/PPM1N/APBB1IP/SUSD3/NUDT8/CCR6/PYCARD/S100A4/GPR84/ADGRG1/CKB/RPL4/CD1C/IL1B/CKLF/LTB/MYBPH/PPA1/C12ORF75/RFLNB/ASGR2/CORO1A/COTL1/RGS16/IL17RA/PLEKHO1/LGALS12/CX3CR1/FCGBP/HERPUD1/NCF1/ACY3/YWHAH/TLR10/ACAP1/HLA-DPB1/STK17A/HLA-DPA1/ALOX5AP/PLAC8/ICAM3/FILIP1L
GS42	Dolan et al., Cluster 4	Inflammatory Cytokine-responsive	Microglia	human iMGL + phago substrates	136	-3.30656	6.91313e-34	9.87589e-33	RPS19/TEX30/BHLHE41/BASP1/FCER1A/SMCO4/JAML/KCNK6/SSPN/PEA15/PSTPIP2/ARPC1B/HLA-DRB1/CLEC10A/VASP/JUND/PKIB/SLC29A1/MPZL2/PLP2/FBXO2/DSE/P2RY13/PRELID1/JCHAIN/CCND3/CDK2AP2/FUT7/PPM1N/HLA-DMA/CD1E/AKR7A2/RHOG/FAM89B/IL18/CCR6/MS4A6A/PYCARD/S100A4/CDC42BPA/SLC18A2/GNA15/CKB/CLNK/CD1C/LTB/HLA-DOA/PPA1/C12ORF75/RUNX3/EHD1/LST1/ASGR2/COTL1/PLEKHO1/CARD9/CST3/DENND1B/CD207/HLA-DRA/FCGBP/HERPUD1/NCF1/A…

### Sheet: Interferon
ID	display	category	cell_type	context	setSize	NES	pvalue	p.adjust	core_enrichment
GS37	Gazestani et al., IRM	Interferon	Microglia	human live AD microglia	41	2.55669	5.46584e-10	1.65631e-09	IFIT1/ISG15/OAS1/IFIT3/EPSTI1/IFI6/TNFSF13B/PLSCR1/IRF7/PARP9/IFI44/STAT1/IFIT2/MX2/B2M/MX1/SAMD9L/IFI44L/XAF1/DDX60/EIF2AK2/HERC5/SP110/USP18/OAS3/OAS2/HERC6
GS58	Sun et al., MG11	Interferon	Microglia	human post-mortem AD microglia	71	2.44663	1.58482e-09	4.40229e-09	TTC7B/SAMD4A/PRKCE/LGALS9/IFIT1/IFI16/OAS1/IFIT3/EPSTI1/SIGLEC1/TNFSF13B/PLSCR1/RGL1/PARP9/IFI44/STAT1/IFIT2/MX2/PARP12/B2M/MX1/SAMD9L/IFI44L/XAF1/DDX60/EIF2AK2/HERC5/PNPT1/SP110/ZCCHC2/OAS3/FMNL2/EPHB2/SPATS2L/UNC93B1/HERC6
GS47	Dolan et al., Cluster 11	Interferon	Microglia	human iMGL + phago substrates	94	2.42944	2.77118e-11	9.89706e-11	IFIT5/IFIH1/LGALS9/IFIT1/LY6E/IFI16/ISG15/OAS1/IFIT3/EPSTI1/SIGLEC1/IFI6/TNFSF13B/UBE2L6/PLSCR1/IRF7/PARP9/IFI44/STAT1/IFIT2/MX2/B2M/MX1/MARCKS/SAMD9L/IFI44L/XAF1/HELZ2/DDX60/EIF2AK2/HERC5/HLA-E/PNPT1/SP110/USP18/MNDA/OAS3/IFITM3/OASL/CHMP5/OAS2/IFI35/GMPR/UNC93B1/HERC6/APOL6/SHISA5/DTX3L
GS97	Zernecke et al., IFNIC Mac	Interferon	Macrophages	human atherosclerotic plaques	47	2.40741	9.4411e-09	2.36028e-08	C2/IFIT1/LY6E/ISG15/CTSB/OAS1/IFIT3/IFI6/TNFSF13B/IRF7/PARP9/STAT1/CD9/MX2/RND3/MX1/SERPING1/IFI44L/XAF1/EIF2AK2/HERC5/MNDA/OAS3/IFITM3/ANXA2/OASL
GS34	Friedman et al., IRM	Interferon	Microglia	mouse microglia	21	2.09418	3.10319e-05	4.63163e-05	ISG15/ST8SIA1/IRF7/IFI44/IFIT2/XAF1/HELZ2/USP18/OAS3/OASL/OAS2/DHX58/ISG20/RNF213
GS90	Hasselmann et al., IRM	Interferon	Microglia	human xMGL AD model	177	2.08055	3.51737e-09	9.50642e-09	IFIT5/C2/IFIH1/LGALS9/IFIT1/LY6E/IFI16/ISG15/OAS1/IFIT3/EPSTI1/IFI6/HESX1/TNFSF13B/UBE2L6/PLSCR1/IRF7/PARP9/IFI44/STAT1/MLKL/IFIT2/MX2/PARP12/TMEM123/B2M/MX1/SERPING1/SAMD9L/IFI44L/XAF1/DDX60/SNX2/EIF2AK2/HERC5/HLA-E/PNPT1/SP110/APOL2/TRIM69/USP18/OAS3/IFITM3/OASL/CHMP5/OAS2/FMNL2/IFI35/DHX58/SPATS2L/UNC93B1/HERC6/APOL6/FBXO6/SHISA5/DTX3L/LGALS3BP/IFI27/NAPA/TOR1B/RRBP1/CCR1/HLA-B/HLA-A/DYNLT1/RN…
GS88	Mancuso et al., IRM	Interferon	Microglia	human xMGL AD model	446	1.65597	5.12914e-07	1.01569e-06	RNASE1/TFRC/CD36/BLZF1/IFIT5/C2/IFIH1/CD47/LGALS9/ARID5B/IFIT1/LY6E/IFI16/ISG15/OAS1/ST3GAL5/IFIT3/EPSTI1/ASAP1/FABP5/SIGLEC1/IFI6/HESX1/TNFSF13B/UBE2L6/PLSCR1/IRF7/RGL1/PARP9/SPP1/IFI44/STAT1/MLKL/IFIT2/SNX6/CAST/LILRB5/MX2/FUT4/CD164/PARP12/SCARB2/BATF/TMEM123/KLF6/B2M/NBN/RND3/MX1/MARCKS/SERPING1/SAMD9L/IFI44L/XAF1/HELZ2/DDX60/RAB13/EIF2AK2/HERC5/HLA-E/PNPT1/SP110/APOL2/TRIM69/USP18/ARL8B/MNDA…

### Sheet: LAM
ID	display	category	cell_type	context	setSize	NES	pvalue	p.adjust	core_enrichment
GS96	Zernecke et al., Foamy Mac	LAM	Macrophages	human atherosclerotic plaques	84	2.63107	3.52477e-15	1.53251e-14	FABP3/LGMN/LGALS3/SNX24/LPL/PLIN2/HS3ST2/OTOA/ACP5/CD36/LIPA/TIMP3/C2/PLA2G7/CTSB/SOD3/NPL/TSC22D1/FABP5/CSTB/IGSF6/SPP1/CFD/CD9/MMP19/ASAH1/TREM2/RAB13/CD68/RBP1/CA2/SDS/CTSD/ANXA2/RGCC/CTSL/GPNMB/PTGDS/ABCA1/MYL9/PHLDA1/LMNA/NUPR1/SERPINF1/C1S/PLD3/SQSTM1/COL1A2/CD59/APOC1/SDC2/CALD1/APOE/RARRES1/VIM/MSR1/ACTA2
GS49	Depuydt et al., My.2	LAM	Macrophages	human atherosclerotic plaques	140	2.34782	3.29844e-12	1.31938e-11	LGALS3/RNASE1/CD109/PLIN2/MYO1E/SLC38A6/EMP1/ACP5/TUBB6/MATK/PI4K2A/COL6A1/NTAN1/MAPK13/CTSB/MPP1/FABP5/BCAT1/ZNF395/MITF/CD63/CSTB/SPP1/CD9/MGLL/MMP19/COL6A2/HSPB1/TREM2/NCEH1/PLAU/ADAM9/SLC1A3/RAB13/CD68/GGA1/HSD3B7/CTSD/ANXA2/ANXA4/ARHGEF10L/RGCC/CTSZ/SLC43A3/CTSL/GPNMB/ABCA1/AGAP3/GLA/CCR1/PHLDA1/LMNA/CALM1/TNS3/ATP6V1F/PAPSS1/PLD3/ARL6IP1/TNS1/GSTO1/ATP6AP2/APOC1/SPARC/SDC2/NR1H3/APOE/TUBB2A…
GS24	Jaitin et al., LAM up	LAM	Macrophages	human obese adipose tissue	396	2.21097	5.42573e-17	2.85565e-16	LGMN/LGALS3/LPL/PLIN2/BLVRB/DAB2/TFRC/EMP1/ACP5/CD36/CD99/SMS/LIPA/GYPC/TIMP3/RAB1A/CYSTM1/LGALS9/HEXB/ATP1B1/PLA2G7/LY6E/DPP7/CTSB/TSC22D1/FABP5/IFI6/CD63/CSTB/IGSF6/MGST3/SPP1/HADHB/PEBP1/BRI3/CD9/MGLL/ANXA11/ASAH1/CD84/CD164/RTN4/SCARB2/B2M/TIMP2/HSPB1/DBI/TREM2/RAB13/CD68/GLUL/RNF13/M6PR/ATP6AP1/CCL18/TPP1/SDS/APLP2/SDCBP/CTSD/ANXA2/CREG1/NENF/ATOX1/STX7/ZNF706/RGCC/CTSZ/MGAT1/ITGB1/CTSL/DDAH…
GS23	Fernandez et al., Foam macrophage signature	LAM	Macrophages	human atherosclerotic plaques	29	1.81428	0.0017806	0.00228282	RNASE1/CTSB/FABP5/CD63/CSTB/SPP1/CD9/CTSD/ANXA2
GS22	Cochain et al., Trem2high	LAM	Macrophages	mouse atherosclerotic plaques	506	1.70444	3.53253e-08	8.02848e-08	LGMN/LGALS3/VAT1/LPL/PLIN2/MYO1E/TRIM47/BLVRB/DAB2/ATF3/EMP1/ACP5/CD36/LIPA/TUBB6/BLVRA/RAB1A/HSD17B4/ECM1/HEXB/RAB7B/PLA2G7/LY96/ATP6V1C1/CTSB/TSPAN4/IGF1/MCFD2/TMEM37/TM2D2/FABP5/NAGLU/TNFSF13B/PLBD2/GPR137B/CD63/CSTB/S100A1/MGST3/SPP1/BRI3/CD9/GNS/ASAH1/CYTH4/RTN4/SCARB2/TMBIM1/GLMP/EHD4/TIMP2/DBI/TREM2/NCEH1/APP/PLA2G15/NUDT9/GATM/EMC2/SGK1/GADD45G/RNF13/M6PR/ANXA3/ATP6AP1/TPP1/HEXA/UAP1L1/AP…

### Sheet: Other
ID	display	category	cell_type	context	setSize	NES	pvalue	p.adjust	core_enrichment
GS60	Gazestani et al., Mac_CD200R1	Other	Microglia	human live AD microglia	283	2.56634	1.13609e-24	1.03281e-23	LGMN/RNASE1/SORBS3/MFHAS1/SLC38A6/STON2/BLVRB/ASTN2/DAB2/CPNE8/CBLB/MTSS1/CTDSPL/CD36/NRP2/DIP2C/SLC45A4/BLVRA/STARD13/GYPC/IQGAP2/SPIRE1/C9/EPB41L1/RAP2B/SAMD4A/NPAS3/ARID5B/ABHD3/LY96/TSPAN4/IGF1/GAS6/GNG12/SNTB2/ABCC5/IQSEC1/EPSTI1/ASAP1/SIGLEC1/F13A1/FAM13A/ITSN1/PARD3/UACA/CD28/BCAT1/DOCK7/AHNAK/FRMD4B/MITF/ZNF704/KLHL13/ARHGAP10/RGL1/AFF3/IFI44/KIF1B/PLEKHA1/SNX6/LILRB5/GOLIM4/RIMKLB/HGF/MC…
GS99	Zernecke et al., LYVE1 Mac	Other	Macrophages	human atherosclerotic plaques	77	2.12842	5.35043e-07	1.01569e-06	LGMN/LGALS3/RNASE1/BLVRB/DAB2/TFRC/EMP1/ACP5/CD36/EGFL7/FXYD6/GYPC/CTSB/F13A1/AHNAK/CSTB/FOLR2/CFD/LILRB5/MRC1/PDK4/DBI/CD68/CCL18/CTSD/IFITM3/ANXA2/CTSZ/CTSL/ALDH1A1/PMP22
GS75	Gerrits et al., AD2 up	Other	Microglia	human post-mortem AD microglia	62	1.7265	0.0016241	0.00210923	STON2/IGF1R/NPAS3/SLIT2/ERBB4/CADPS2/UACA/PRKG1/AFF3/SSBP2/MRC1/WLS/NR3C2/ADGRL3/THRB/FOXP2/NAV2/FOXO1/ADGRV1/PDE4D/NRP1/NFIA/MAMDC2/UNC5C/PPFIBP1/PARD3B/MAGI2/ABCB1/PCDH9
GS92	Zernecke et al., B-cell	Other	Macrophages	human atherosclerotic plaques	23	-1.06042	0.373874	0.385437	PROCR/CD7/WDFY4/CYTIP/BHLHE41/CHST2/DCLRE1C/JCHAIN/DERL3/PIM1/CD79A
GS55	Sun et al., MG6	Other	Microglia	human post-mortem AD microglia	234	-1.15444	0.102649	0.109201	NFKB1/SNAP23/RAPGEF1/TBC1D8/FOS/B4GALT1/PITPNC1/LRIG1/KDM4B/TNFRSF1B/USPL1/TAOK3/OFD1/FKBP4/BASP1/CLIP2/BTG1/DDIT4/DNM2/DUSP1/IRF8/JUND/MSN/POLB/PER1/REL/BTG2/RANBP9/SRGN/OTULIN/OGFRL1/FOXP1/IER5/JDP2/ELOVL5/RAB31/MS4A6A/ATP13A3/SPECC1/PPARD/ZFP36/SESN3/PADI2/RGS16/PDE4B/LAT2/ITPR1/SLC7A5/HERPUD1/OLR1/DGKD/RTN1
GS54	Sun et al., MG5	Other	Microglia	human post-mortem AD microglia	175	-1.35567	0.0127572	0.0155576	RAB27A/ZBTB16/DSE/CLEC7A/TLR2/SRGN/TGFBI/DOCK5/FOXP1/FOXN2/NCKAP5/MS4A4E/RASA2/MS4A6A/C1ORF162/LRRK2/TANC2/EAF2/SIPA1L1/NAV1/HCLS1/ZNF618/PDE4B/DENND1B/GNG2/HLA-DRA/FCGBP/HERPUD1/TCF4/USP53/CD74/FAM135A/FNBP1/CLEC5A/HLA-DPA1
GS74	Tuddenham et al., Cluster 13	Other	Microglia	human live microglia	593	-1.48612	4.88786e-06	8.2845e-06	SNAP23/ZPR1/CTR9/SSU72/GSN/UAP1/IRF2BP2/TPI1/COMMD7/YIF1B/VMO1/SLC25A6/PPIE/RACK1/ACTB/TOR1AIP1/EIF4B/MAX/GNB1/SH2B3/DOCK8/PPM1F/EEF1A1/C1QA/SPCS1/UBXN6/PDE1B/CCDC112/SLA/SPI1/EIF2AK1/ADCY7/CIC/TGFB1/NHP2/DOCK10/GPX1/TST/EBPL/KRT10/EEF1D/CNPY3/FKBP4/VIRMA/RBM8A/APRT/FKBP1B/NSMAF/GTF3A/BASP1/BTG1/RAB11B/PGGT1B/CALHM6/PYURF/IMPDH2/SAMHD1/IRF3/DUSP1/RABIF/JPT1/TNFAIP8/HLA-DRB1/S100PBP/MSN/AIP/PER1/P…
GS100	Zernecke et al., Monocytes	Other	Macrophages	human atherosclerotic plaques	99	-1.52651	0.00733319	0.00905332	NFKBIA/LTA4H/CD48/JUNB/CFP/AREG/FOS/ACTB/CXCL8/IER2/BTG1/CSTA/JAML/S100A9/CLEC12A/TNFAIP3/IER3/CD300E/SRGN/S100A4/NFKBIZ/C1ORF162/SERPINA1/IL1B/CORO1A/COTL1/ZC3H12A/CD1D/TIMP1/G0S2/ICAM3
GS105	Depuydt et al., My.4	Other	Macrophages	human atherosclerotic plaques	42	-1.53469	0.0166104	0.0197743	GNLY/EIF4B/MYH9/APEX2/PTK2B/JUND/PNPLA2/TSPYL2/CD3E/ZNF275/LCK/CSRP1/PTPRCAP/CD3D
GS61	Gazestani et al., Myeloid_CD300E	Other	Microglia	human live AD microglia	682	-1.68116	7.47057e-11	2.49019e-10	GMFG/LTA4H/LFNG/PTPN12/PSMB9/CD48/LPGAT1/RELT/IRF1/DDX21/SEMA4B/TACC3/APOBR/CYTIP/CFP/AGTPBP1/ATP11A/GRK6/STK17B/NFKB1/RILPL2/SNTB1/PELI2/PLXNC1/AP2A1/ZCCHC7/NLRC4/RPS11/TBC1D8/NIN/CBFA2T3/ZNF217/SLC25A6/RACK1/IMPDH1/TMEM170B/ELF4/SUN2/STK39/FAM110A/PLEKHM1/IL15/SCIMP/PIK3CB/PPM1F/PITPNC1/EEF1A1/BID/MYH9/ABCA7/NFAM1/ANKRD13D/ICAM2/SPI1/MEFV/LRRFIP1/ABCC1/ABLIM1/NAA38/TNFRSF1B/SSBP3/CRTC3/ATP2B4/K…
GS94	Zernecke et al., DC1	Other	Macrophages	human atherosclerotic plaques	52	-1.75735	0.00125948	0.0016793	BASP1/CST7/IRF8/HLA-DRB1/CLEC9A/NET1/ADAM19/CKB/CD1C/RHOF/PPA1/CCR7/HLA-DRA/MARCKSL1/SERPINB9/CD74/HLA-DPB1/HLA-DPA1/NDRG2
GS76	Gerrits et al., AD2 down	Other	Microglia	human post-mortem AD microglia	157	-1.78645	1.00462e-05	1.62036e-05	TBC1D16/IL4R/RB1/PTPN2/SLC25A37/ANOS1/ADGRE2/SSH2/HRH2/SYTL3/DSCAM/XYLT1/PSTPIP2/REL/HTRA1/MLXIPL/ETV6/ZBTB16/KLHL2/TLR2/DENND3/CHST11/IL1RAP/SIGLEC10/JDP2/TSPAN14/POU2F2/RAB31/KCNQ3/PHC2/ETS2/LIMK2/LDLRAD4/PPARD/C3/SLC2A5/MCF2L/SHISAL2A/PADI2/IFNLR1/SIPA1L1/HCLS1/LCP2/IL17RA/CLEC17A/ITPR1/FCGBP/LRRK1/HIPK2/OLR1/ALOX5/USP53
GS91	Hasselmann et al., Secretory	Other	Microglia	human xMGL AD model	28	-1.84581	0.00236186	0.00298969	MPZL2/CLEC9A/RHOH/LTB4R/ITGB7/HVCN1/ADGRE1/ATP2A3/PLAC8
GS25	Jaitin et al., LAM down	Other	Macrophages	human obese adipose tissue	102	-1.88684	1.72994e-05	2.70303e-05	NFKBIA/JUNB/PABPC1/CFP/XRCC5/STK17B/AREG/GSN/FOS/SLC25A6/EEF1A1/CXCL8/SOCS3/CEBPB/IER2/EEF1D/BTG1/FCER1A/DDIT4/JAML/HLA-DRB1/CLEC10A/EEF1B2/TNFAIP3/SRGN/HLA-DRB5/CSF1R/HLA-DMA/ZFP36L2/MS4A6A/S100A4/SERPINA1/ZFP36/LST1/AIF1/CST3/HLA-DRA/TIMP1/HERPUD1/CD74/HLA-DPB1/HLA-DPA1/ALOX5AP
GS66	Tuddenham et al., Cluster 5	Other	Microglia	human live microglia	206	-1.88889	7.04438e-07	1.30451e-06	CEBPB/SLA/FYB1/CD4/TNFRSF1B/TGFB1/ST8SIA4/DPYSL2/DOCK10/SKAP2/RB1/CTTNBP2NL/P2RY12/BHLHE41/HRH2/NAV3/SUSD6/SAMHD1/CYBB/PLXDC2/ITGAM/CLEC7A/TLR2/PTAFR/P2RY13/TLR7/OGFRL1/SLC8A1/SIGLEC10/ELMO1/APBB1IP/CSF1R/FOXN3/FAM118A/ZNF106/TBC1D22A/ZFP36L2/TLN1/CDC42SE1/IL18/LHFPL2/PIM1/ADGRG1/MEF2A/ETS2/C3/SLC2A5/IKZF1/PTPRC/IL13RA1/CPED1/HCLS1/NCOR2/SEMA4D/CX3CR1/PREX1/FMNL1/ALOX5/USP53/SERPINB9/LPCAT2/SKIL
GS84	Mancuso et al., RM	Other	Microglia	human xMGL AD model	338	-1.8965	1.2851e-09	3.67172e-09	MSRB2/RPL14/LAMTOR1/SUMO2/RPS18/COX5A/RPS7/ARPC3/RPL35/RPS27A/RPL39/RPS20/BRK1/RPS15/PGLS/COX6B1/RPL41/COMMD6/EIF3K/PTMS/SRP14/RPL17/SLC25A5/TMEM14C/SF3B5/NDUFA4/SIVA1/RPL9/DUT/RPL12/RPL27/RPL28/PHPT1/VPS28/RPS25/RPS26/UQCRH/RPL30/RPS13/SMDT1/RPL27A/RPL32/RPL35A/PRDX5/RPL31/PTMA/RPL37A/MT-ND4L/DRAP1/RPL36AL/NDUFB2/TSPO/DUSP23/HIGD2A/RPS14/RPS10/EIF3F/PFN1/RPL18/CCNI/FAU/BANF1/TMEM160/NDUFB11/PRDX…
GS53	Sun et al., MG3	Other	Microglia	human post-mortem AD microglia	146	-2.03594	8.30911e-08	1.7679e-07	RPL27A/RPL32/RPL35A/CYBA/RPL31/PTMA/RPL37A/RPS14/RPL18/TMBIM6/FAU/RPLP2/RPS9/MT-ND2/RPL11/RPL13A/CD37/CD14/RPS27/KCTD12/RPL10/RPS3/RPLP1/RPS4X/RPL29/RPS16/PABPC1/RPS11/RPS23/RACK1/ACTB/MT-CYB/EEF1A1/C1QA/RPL23/RPL7A/RPS24/RPL7/RPL15/CEBPB/RPL10A/RPL5/RPL23A/RPS8/MT-ND3/STEAP1B/EEF1D/CNPY3/RPS6/RPL8/RPS19/RPSA/LAPTM5/RPL3/RPLP0/RPL13/EEF2/EEF1B2/RPL6/RPS2/SIK3/PLEKHA7/MT-CO3/MT-CO2/RPL4/AIF1/CST3/…
GS95	Zernecke et al., DC2	Other	Macrophages	human atherosclerotic plaques	110	-2.06373	4.60797e-07	9.40402e-07	CYTIP/CFP/RILPL2/AREG/FOS/TAGAP/CXCL8/SOCS3/LSP1/IER2/OPN3/BASP1/BTG1/FCER1A/CST7/DDIT4/JAML/DUSP1/TNF/HLA-DRB1/CLEC10A/PKIB/TNFAIP3/IER3/DUSP4/SRGN/NET1/CD1E/ZFP36L2/ADAM8/HBEGF/NFKBIZ/C1ORF162/CD1C/IL1B/ZFP36/PPA1/SLC16A3/COTL1/GPAT3/PLD4/HLA-DRA/CD1D/HERPUD1/ALDH2/CD74/HLA-DPB1/HLA-DPA1/NLRP3/NDRG2
GS104	Depuydt et al., My.3	Other	Macrophages	human atherosclerotic plaques	89	-2.65798	5.66061e-14	2.35859e-13	BASP1/FCER1A/USB1/GNAO1/JAML/EIF3L/HLA-DRB1/CLEC10A/EEF1G/EEF1B2/HLA-DQA2/CBX6/RCC2/HNRNPA1/HLA-DMB/GSTP1/HLA-DMA/CD1E/ELOVL5/ADAM8/CDK2AP1/MS4A6A/CD1C/HLA-DOA/SESN3/PPA1/COTL1/PLD4/CST3/DENND1B/HLA-DRA/CD1D/CX3CR1/CD74/HLA-DPB1/PAK1/HLA-DPA1/NDRG2
GS77	Gerrits et al., Cluster 4	Other	Microglia	human post-mortem AD microglia	161	-2.71623	7.52856e-20	4.70535e-19	RUNX2/BHLHE41/SSH2/DDIT4/NAV3/ARHGAP15/GALNT2/FAM117B/PLCG2/SYNDIG1/DUSP1/IRF8/HLA-DRB1/JUND/MSN/HEATR5B/PRDM11/BTG2/TAL1/IER3/CLEC7A/DENND3/SRGN/TENM4/CAMK1D/DOCK5/CCND3/SLC8A1/FOXP1/HLA-DRB5/TANC1/SH3KBP1/ZFP36L2/JDP2/ELOVL5/ANKRD44/ID2/LRRK2/PRAM1/C3/ZFP36/SLC2A5/SHISAL2A/PADI2/SIPA1L1/VASH1/RGS16/PDE4B/CLEC17A/TIAM1/ABCC4/INPP5D/HLA-DRA/ITPR1/SLC7A5/PCNX2/SKI/PREX1/HERPUD1/LMO7/OLR1/NCF1/PALD…
