## Supplementary Table 4 for "A rapid, genetically-tractable human iPSC-derived model for studying tissue-resident macrophage biology in Alzheimer’s and other diseases"

### Sheet: Hypergeometric overlap
set	hits	n_list	n_tested	n_overlap	expected	fold	odds_ratio	or_lo	or_hi	p_hyper	p_fisher	padj
AD	all DEGs	81	74	33	21	1.57	2.04	1.25	3.32	0.00204682	0.00204682	0.00818729
MS	all DEGs	77	55	20	15.6	1.28	1.45	0.79	2.58	0.122131	0.122131	0.244263
PD	all DEGs	35	32	8	9.1	0.88	0.84	0.33	1.94	0.725279	0.725279	0.961275
ALS	all DEGs	44	40	7	11.3	0.62	0.54	0.2	1.23	0.961275	0.961275	0.961275

### Sheet: AD
gene	tested	logFC	fdr	status
CTSB	TRUE	2.90399	3.60124e-06	DEG up
TMEM106B	TRUE	3.03145	9.27744e-06	DEG up
PLEKHA1	TRUE	1.70664	1.18216e-05	DEG up
FERMT2	TRUE	6.07396	1.18577e-05	DEG up
AGRN	TRUE	3.60945	1.21986e-05	DEG up
TREM2	TRUE	1.28778	1.84248e-05	DEG up
EPDR1	TRUE	7.52804	2.74613e-05	DEG up
ACE	TRUE	5.48882	2.91728e-05	DEG up
MAF	TRUE	1.21265	4.88386e-05	DEG up
HESX1	TRUE	3.51387	0.000190332	DEG up
ABCA1	TRUE	3.23668	0.000210374	DEG up
ADAMTS4	TRUE	3.2244	0.000231228	DEG up
IQCK	TRUE	3.03955	0.000284857	DEG up
APOE	TRUE	2.62349	0.00164465	DEG up
MME	TRUE	7.04248	0.00306176	DEG up
CR1	TRUE	2.44204	0.00318519	DEG up
ANK3	TRUE	1.98007	0.00433403	DEG up
MYO15A	TRUE	1.35857	0.00730448	DEG up
INPP5D	TRUE	-1.61892	2.48348e-06	DEG down
TNIP1	TRUE	-1.70053	3.84683e-06	DEG down
CLNK	TRUE	-7.14908	1.1669e-05	DEG down
ABI3	TRUE	-2.38797	1.34917e-05	DEG down
JAZF1	TRUE	-4.82053	1.37303e-05	DEG down
RHOH	TRUE	-2.68951	1.5086e-05	DEG down
MS4A6A	TRUE	-1.32043	2.5602e-05	DEG down
RIN3	TRUE	-1.05005	3.0042e-05	DEG down
SIGLEC11	TRUE	-3.57464	3.01429e-05	DEG down
TSPAN14	TRUE	-1.07663	3.39702e-05	DEG down
CNTNAP2	TRUE	-3.18805	0.0011258	DEG down
CASS4	TRUE	-1.26741	0.00157529	DEG down
SCIMP	TRUE	-1.38762	0.00196544	DEG down
MAMSTR	TRUE	-1.78974	0.00212415	DEG down
SORL1	TRUE	-1.42019	0.0128072	DEG down
APP	TRUE	0.970285	2.2056e-05	not DEG
APH1B	TRUE	0.882339	6.49325e-05	not DEG
HAVCR2	TRUE	0.719758	8.42567e-05	not DEG
ADAM10	TRUE	0.700737	0.000293842	not DEG
PLCG2	TRUE	-0.907932	0.000294833	not DEG
PTK2B	TRUE	-0.847492	0.000346108	not DEG
CD33	TRUE	-0.86108	0.000394078	not DEG
SPPL2A	TRUE	0.491187	0.000949668	not DEG
SPI1	TRUE	-0.620545	0.00131325	not DEG
ABCA7	TRUE	-0.808634	0.0015907	not DEG
USP6NL	TRUE	-0.608723	0.00207267	not DEG
RASGEF1C	TRUE	-0.869856	0.00867559	not DEG
PRKD3	TRUE	-0.425865	0.00884551	not DEG
SORT1	TRUE	-0.487989	0.0104339	not DEG
CD2AP	TRUE	-0.300107	0.0109965	not DEG
RBCK1	TRUE	-0.306994	0.0120993	not DEG
GRN	TRUE	0.491414	0.0131118	not DEG
IDUA	TRUE	-0.627631	0.0192756	not DEG
MEF2C	TRUE	-0.444163	0.0202812	not DEG
UMAD1	TRUE	0.338709	0.0301981	not DEG
WDR81	TRUE	0.308445	0.0321127	not DEG
PICALM	TRUE	-0.579081	0.0326089	not DEG
BCKDK	TRUE	0.303024	0.0574636	not DEG
BLNK	TRUE	-0.507079	0.0607884	not DEG
SEC61G	TRUE	0.400966	0.0925198	not DEG
ADAM17	TRUE	0.18627	0.111888	not DEG
PILRA	TRUE	-0.522292	0.116675	not DEG
LILRB2	TRUE	-0.464502	0.123449	not DEG
COX7C	TRUE	-0.139356	0.285647	not DEG
TSPOAP1	TRUE	-0.508652	0.340835	not DEG
EPHA1	TRUE	0.446215	0.342938	not DEG
ANKH	TRUE	-0.197342	0.349279	not DEG
TPCN1	TRUE	-0.152703	0.428205	not DEG
CTSH	TRUE	-0.122644	0.532065	not DEG
ALPK2	TRUE	-0.499355	0.571513	not DEG
SLC2A4RG	TRUE	0.0635984	0.650252	not DEG
BIN1	TRUE	-0.101475	0.683621	not DEG
WDR12	TRUE	0.0345454	0.773794	not DEG
NCK2	TRUE	0.0455887	0.789692	not DEG
SHARPIN	TRUE	-0.0204684	0.80741	not DEG
DOC2A	TRUE	0.0411674	0.952908	not DEG
FOXF1	FALSE			not tested
HLA-DQA1	FALSE			not tested
HS3ST5	FALSE			not tested
IL34	FALSE			not tested
PRDM7	FALSE			not tested
TMEM121	FALSE			not tested
WNT3	FALSE			not tested

### Sheet: PD
gene	tested	logFC	fdr	status
DNAJC6	TRUE	2.95878	0.000165605	DEG up
PRKN	TRUE	2.10384	0.000474361	DEG up
UCHL1	TRUE	6.11422	0.000638146	DEG up
ATP13A2	TRUE	1.62652	0.000784246	DEG up
MYLK2	TRUE	3.36214	0.00179929	DEG up
LRP10	TRUE	-1.00258	2.40683e-05	DEG down
LRRK2	TRUE	-2.37658	3.27493e-05	DEG down
FASN	TRUE	-1.98499	6.32215e-05	DEG down
MTF2	TRUE	-0.645661	3.10493e-05	not DEG
PIK3CA	TRUE	0.731888	0.000312721	not DEG
PARK7	TRUE	-0.612148	0.000772765	not DEG
SYNJ1	TRUE	0.438948	0.00247732	not DEG
PLA2G6	TRUE	-0.770479	0.00957421	not DEG
POLG	TRUE	-0.411333	0.0105906	not DEG
PINK1	TRUE	0.591859	0.0105973	not DEG
IRS2	TRUE	0.909208	0.016674	not DEG
HTRA2	TRUE	0.353555	0.0321455	not DEG
VPS13C	TRUE	0.363507	0.0435567	not DEG
PIGL	TRUE	-0.467322	0.0776247	not DEG
DNAJC13	TRUE	0.207139	0.0804053	not DEG
PPP6R2	TRUE	-0.22564	0.0912959	not DEG
DCTN1	TRUE	-0.182444	0.0944969	not DEG
EIF4G1	TRUE	-0.188105	0.261759	not DEG
USP25	TRUE	0.0880409	0.374248	not DEG
GIGYF2	TRUE	0.110248	0.440808	not DEG
CHCHD2	TRUE	-0.779308	0.454167	not DEG
VPS35	TRUE	-0.0850812	0.571029	not DEG
TMEM230	TRUE	-0.061048	0.604918	not DEG
SNCA	TRUE	-0.061929	0.650662	not DEG
USP8	TRUE	-0.0480526	0.67447	not DEG
ADD1	TRUE	-0.014469	0.884261	not DEG
EP300	TRUE	-0.00837661	0.961195	not DEG
FBX07	FALSE			not tested
GBA	FALSE			not tested
SYBU	FALSE			not tested

### Sheet: MS
gene	tested	logFC	fdr	status
SLC15A2	TRUE	3.44693	2.03223e-06	DEG up
ASAP1	TRUE	2.05453	4.10784e-06	DEG up
KIF1B	TRUE	1.28269	8.01128e-06	DEG up
TRIM2	TRUE	3.80407	1.42878e-05	DEG up
CBLB	TRUE	2.99415	2.87301e-05	DEG up
EPS15L1	TRUE	1.08664	2.93732e-05	DEG up
VAV2	TRUE	1.41141	5.82495e-05	DEG up
BATF	TRUE	3.00074	0.000504045	DEG up
MERTK	TRUE	1.07904	0.000611153	DEG up
SPEF2	TRUE	1.20742	0.010058	DEG up
EGFL6	TRUE	3.17624	0.0244434	DEG up
HLA-DRA	TRUE	-9.45515	2.21165e-06	DEG down
IL7R	TRUE	-4.75808	2.60401e-06	DEG down
ZBTB46	TRUE	-1.2137	8.49584e-06	DEG down
RGS14	TRUE	-1.13307	4.44668e-05	DEG down
NCKAP5	TRUE	-1.35953	6.59941e-05	DEG down
CD58	TRUE	-1.2489	0.000302972	DEG down
CXCR5	TRUE	-4.48971	0.000487714	DEG down
TAGAP	TRUE	-1.17033	0.0027379	DEG down
GPC5	TRUE	-2.2768	0.00973882	DEG down
MPV17L2	TRUE	-0.889977	0.000111033	not DEG
MANBA	TRUE	0.864991	0.000682896	not DEG
NDFIP1	TRUE	0.625857	0.000830511	not DEG
STAT3	TRUE	0.445717	0.000880263	not DEG
MALT1	TRUE	-0.755346	0.00106165	not DEG
RNASEL	TRUE	0.57559	0.00144351	not DEG
AHI1	TRUE	0.783482	0.00159902	not DEG
SLC30A7	TRUE	0.421802	0.0021661	not DEG
PVR	TRUE	-0.673159	0.00302566	not DEG
SYK	TRUE	-0.336273	0.00348705	not DEG
MYNN	TRUE	-0.391508	0.00644963	not DEG
AGAP2	TRUE	-0.974373	0.0069458	not DEG
TIMMDC1	TRUE	0.325337	0.0146022	not DEG
PLCL2	TRUE	0.45094	0.025784	not DEG
MAPK1	TRUE	-0.218539	0.029361	not DEG
MPHOSPH9	TRUE	-0.436639	0.0296306	not DEG
VTI1A	TRUE	0.239318	0.0367651	not DEG
NCOA5	TRUE	-0.19571	0.07188	not DEG
TNFRSF1A	TRUE	-0.273348	0.0759569	not DEG
MLANA	TRUE	-0.650191	0.113486	not DEG
EVI5	TRUE	0.189681	0.121196	not DEG
ZMIZ1	TRUE	-0.1626	0.177767	not DEG
HACE1	TRUE	0.176135	0.235121	not DEG
ZFP36L1	TRUE	0.124075	0.261517	not DEG
SP140	TRUE	-0.34425	0.330722	not DEG
SAE1	TRUE	-0.130867	0.346551	not DEG
CHST12	TRUE	0.0981362	0.399554	not DEG
CD86	TRUE	0.222605	0.411255	not DEG
TNFSF14	TRUE	0.421481	0.509265	not DEG
ALPK2	TRUE	-0.499355	0.571513	not DEG
CLEC16A	TRUE	0.053334	0.651461	not DEG
RREB1	TRUE	0.0502986	0.708918	not DEG
YWHAG	TRUE	-0.0482786	0.74342	not DEG
BACH2	TRUE	-0.12785	0.769694	not DEG
RPS6KB1	TRUE	0.0040215	0.965414	not DEG
BRINP1	FALSE			not tested
C1ORF106	FALSE			not tested
C6ORF10	FALSE			not tested
CLECL1	FALSE			not tested
CSMD1	FALSE			not tested
CYP24A1	FALSE			not tested
DKKL1	FALSE			not tested
DLEU1	FALSE			not tested
FCRL3	FALSE			not tested
IL12A-AS1	FALSE			not tested
IL2RA	FALSE			not tested
LOC100128088	FALSE			not tested
LOC100506023	FALSE			not tested
LOC100506047	FALSE			not tested
LOC101928791	FALSE			not tested
LOC285626	FALSE			not tested
ODF3B	FALSE			not tested
PDZRN4	FALSE			not tested
RAD21L1	FALSE			not tested
SAMD12	FALSE			not tested
TLL1	FALSE			not tested
ZNF767P	FALSE			not tested

### Sheet: ALS
gene	tested	logFC	fdr	status
OPTN	TRUE	5.64524	4.80477e-07	DEG up
ERBB4	TRUE	5.73809	1.17146e-06	DEG up
ANXA11	TRUE	1.18079	1.00564e-05	DEG up
ALS2	TRUE	1.13174	4.97819e-05	DEG up
TUBA4A	TRUE	2.34685	0.00158713	DEG up
EPHA4	TRUE	2.60308	0.0105046	DEG up
UNC13A	TRUE	1.87669	0.0128218	DEG up
HNRNPA1	TRUE	-0.842187	7.2118e-05	not DEG
HFE	TRUE	0.70702	7.73936e-05	not DEG
VAPB	TRUE	0.521894	0.000444468	not DEG
CHMP2B	TRUE	0.944183	0.00056408	not DEG
SQSTM1	TRUE	0.9339	0.000652818	not DEG
NEFH	TRUE	-0.58828	0.00148708	not DEG
MATR3	TRUE	0.556615	0.00188616	not DEG
SIGMAR1	TRUE	-0.464033	0.00292088	not DEG
HNRNPA2B1	TRUE	-0.375328	0.00999112	not DEG
PFN1	TRUE	-0.570536	0.0183928	not DEG
ANG	TRUE	0.977462	0.0198088	not DEG
TBK1	TRUE	0.246791	0.0254605	not DEG
VCP	TRUE	-0.282181	0.0468206	not DEG
DNAJC7	TRUE	0.152119	0.0903218	not DEG
DCTN1	TRUE	-0.182444	0.0944969	not DEG
ATXN2	TRUE	0.166309	0.124956	not DEG
CHCHD10	TRUE	-0.158189	0.132044	not DEG
ELP3	TRUE	0.136527	0.134273	not DEG
WDR7	TRUE	0.188204	0.152925	not DEG
FUS	TRUE	-0.22695	0.1875	not DEG
CCNF	TRUE	-0.393986	0.192893	not DEG
SETX	TRUE	-0.142483	0.228376	not DEG
CAV1	TRUE	1.03668	0.325481	not DEG
SPTLC1	TRUE	0.100632	0.332682	not DEG
C9ORF72	TRUE	-0.348539	0.345781	not DEG
SPG11	TRUE	0.152695	0.354145	not DEG
NEK1	TRUE	0.157172	0.395135	not DEG
GLT8D1	TRUE	-0.101084	0.400004	not DEG
SOD1	TRUE	0.0885207	0.478339	not DEG
UBQLN2	TRUE	0.0787146	0.501393	not DEG
TIA1	TRUE	0.0759391	0.615233	not DEG
TARDBP	TRUE	-0.00699038	0.94401	not DEG
ATXN1	TRUE	0.00750031	0.973985	not DEG
ARPP21	FALSE			not tested
C21ORF2(ALSO KNOWN AS CFAP410)	FALSE			not tested
KIF5A	FALSE			not tested
RCSB	FALSE			not tested
